# Bronze Age *Yersinia pestis* genome from sheep sheds light on hosts and evolution of a prehistoric plague lineage

**DOI:** 10.1101/2025.02.07.637078

**Authors:** Ian Light-Maka, Taylor R. Hermes, Raffaela Angelina Bianco, Lena Semerau, Pavel Kosintsev, Valeriia Alekseeva, Donghee Kim, William P. Hanage, Alexander Herbig, Choongwon Jeong, Christina Warinner, Felix M. Key

## Abstract

Most human pathogens are of zoonotic origin. Many emerged during prehistory, coinciding with domestication providing more opportunities for spillover from original host species. However, we lack direct evidence linking past animal reservoirs and human infections. Here we present a *Yersinia pestis* genome recovered from a 3rd millennium BCE domesticated sheep from the Eurasian Steppe belonging to the Late Neolithic Bronze Age (LNBA) lineage, until now exclusively identified in ancient humans across Eurasia. We show that this ancient lineage underwent ancestral gene decay paralleling extant lineages, but evolved under distinct selective pressures contributing to its lack of geographic differentiation. We collect evidence supporting a scenario where the LNBA lineage, unable to efficiently transmit via fleas, spread from an unidentified reservoir to humans via sheep and likely other domesticates. Collectively, our results connect prehistoric livestock with infectious disease in humans and showcase the power of moving paleomicrobiology into the zooarcheological record.
