## Supplementary material for "Bronze Age *Yersinia pestis* genome from sheep sheds light on hosts and evolution of a prehistoric plague lineage": Dataset S1

Dataset S1. Genetic screening data generated from faunal remains. All samples were excavated from the Arkaim site and zooarchaeologically assigned. Sequencing reads of single stranded libraries were used for screening, and for taxonomic identification using MALT.
Archaeological site	Individual ID	Archaeological ID	Element Sampled	Zooarchaeological taxonomic ID	Animal age	Archaeological Context	Archaeolgical Provenience	Archaeological Depth	Taxonomic ID (MALT mtDNA)	Sample ID	Total reads	L35	L35MQ25	avg_read_length	uniqueL35MQ25	%mappedL35MQ25	avg_mol	3' C>T	3' G>A	5' C>T	5' G>A	Sample library name	ENA Sample ID	ENA Library ID
Arkaim	ARK001	372/296	Horn core	Bos	Adult	exterior ditch	unit 13	220 cm	Bos	ARK001.A	776,183	776183	9327	44.7566	7108	1.201649611	1.312183455	21.72	0.81	30.84	0.27	ARK001.A0301_screening	ERS20763414	ERR13457365
Arkaim	ARK002	372/704	M2	Bos	> 36 months	interior ditch	square Т/20	115 cm	Bos	ARK002.A	1,532,565	1532565	109697	49.3161	81529	7.157738823	1.345496694	18.52	0.98	26.23	0.38	ARK002.A0301_screening	ERS20763415	ERR13457366
Arkaim	ARK003	372/707	P3	Bos	> 36 months	dwelling 2-8	square 1Ж/12	20-30 cm	Bos	ARK003.A	1,752,399	1752399	23594	49.4549	18204	1.346382873	1.296088772	26.78	0.53	39.38	0.41	ARK003.A0301_screening	ERS20763416	ERR13457367
Arkaim	ARK004	372/708	M2	Bos	> 36 months	dwelling 2-16	square У/14	20-40 cm	Bos	ARK004.A	2,284,945	2284945	13472	52.5907	10312	0.589598437	1.3064391	22.07	0.52	30.85	0.63	ARK004.A0301_screening	ERS20763417	ERR13457368
Arkaim	ARK005	372/712	M2	Bos	> 36 months	dwelling 2-12	square И/12	40-50 cm	Bos	ARK005.A	1,949,883	1949883	5133	52.2794	3906	0.263246564	1.314132104	21.76	0.14	32.46	0.64	ARK005.A0301_screening	ERS20763418	ERR13457369
Arkaim	ARK006	372/714	M/2	Bos	> 36 months	dwelling 2-10	square 1АБ/8-9	75 cm	Bos	ARK006.A	2,178,514	2178514	6121	48.8032	4623	0.280971341	1.324032014	24.34	0.8	32.51	0.26	ARK006.A0301_screening	ERS20763419	ERR13457370
Arkaim	ARK007	372/734	M/2	Ovis	> 24 months	exterior ditch	square 1К/13	44 cm	Ovis	ARK007.A	2,389,363	2389363	509792	52.0991	363451	21.3358958	1.402642997	21.01	1.05	29.47	0.51	ARK007.A0301_screening	ERS20763420	ERR13457371
Arkaim	ARK008	372/741	M/2	Ovis	> 24 months	dwelling 1-2, floor	square М/25	80 cm	Ovis	ARK008.A	2,574,126	2574126	5186	47.597	3860	0.20146644	1.343523316	26.73	1.19	42.19	0.34	ARK008.A0301_screening	ERS20763421	ERR13457372
Arkaim	ARK009	372/746	M2	Ovis	> 24 months	interior ditch	square 1Ж/23	40-60 cm	Ovis	ARK009.A	2,911,199	2911199	6959	49.2707	5061	0.239042401	1.375024699	34.46	0.93	44.8	0.56	ARK009.A0301_screening	ERS20763422	ERR13457373
Arkaim	ARK010	372/750	M/2	Ovis	> 24 months	exterior ditch	square М/4	50-60 cm	Ovis	ARK010.A	1,769,252	1769252	4488	47.6298	3429	0.253666521	1.308836395	20.6	1.01	28.93	0.53	ARK010.A0301_screening	ERS20763423	ERR13457374
Arkaim	ARK011	372/751	M/1	Ovis	> 24 months	exterior ditch	square 1П/18	40-60 cm	Ovis	ARK011.A	1,891,503	1891503	6029	47.1448	4490	0.318741234	1.342761693	20.04	1.81	31.71	0.4	ARK011.A0301_screening	ERS20763424	ERR13457375
Arkaim	ARK012	372/758	M/2	Bos	< 30 months	dwelling 2-5, well	square 1Н/19	100-150 cm	Bos	ARK012.A	1,421,047	1421047	9699	46	7234	0.682524927	1.340752004	23.77	0.9	36.9	0.42	ARK012.A0301_screening	ERS20763425	ERR13457376
Arkaim	ARK013	372/763	M/2	Bos	> 36 months	dwelling 2-4	square 1Н/23	20-40 cm	Bos	ARK013.A	1,729,033	1729033	21657	49.4222	16536	1.252549836	1.309687954	20.81	0.92	29.17	0.32	ARK013.A0301_screening	ERS20763426	ERR13457377
Arkaim	ARK014	372/793	M2	Bos	> 36 months	dwelling 1-4	square 1Д/26	20-40 cm	Bos	ARK014.A	1,781,134	1781134	57642	47.7499	43798	3.236252859	1.316087493	21.74	0.71	29.45	0.36	ARK014.A0301_screening	ERS20763427	ERR13457378
Arkaim	ARK015	372/791	M/1	Bos	< 18 months	dwelling 1-11	square И/21	20-40 cm	Bos	ARK015.A	2,745,640	2745640	16844	49.4385	12451	0.613481738	1.352823066	24.38	0.45	34.15	0.62	ARK015.A0301_screening	ERS20763428	ERR13457379
Arkaim	ARK016	372/792	M/1	Bos	> 36 months	dwelling 1-8, well	square В/19	100-150 cm	Bos	ARK016.A	1,795,286	1795286	17751	49.3344	14330	0.988756109	1.238729937	23.49	1.31	38.06	0.23	ARK016.A0401_screening	ERS20763429	ERR13457380
Arkaim	ARK017	372/805	M/2	Ovis	12-18 months	dwelling 1-8	square Г/21-22	50 cm	Ovis	ARK017.A	2,248,619	2248619	409582	51	292729	18.2148243	1.399184912	19.64	0.81	27.93	0.55	ARK017.A0301_screening	ERS20763430	ERR13457381
Arkaim	ARK018	372/806	M/2	Ovis	12-18 months	dwelling 2-15, well	square С/10	80-100 cm	Ovis	ARK018.A	1,853,053	1853053	707	49.9927	535	0.038153253	1.321495327	29.17	3.7	46.61	3.7	ARK018.A0301_screening	ERS20763431	ERR13457382
Arkaim	ARK019	372/811	М1	Ovis	6-12 months	dwelling 2-17	square Х/15	50-60 cm	Ovis	ARK019.A	1,785,577	1785577	13493	52.5532	10175	0.755666096	1.326093366	25.09	0.82	36.66	0.75	ARK019.A0301_screening	ERS20763432	ERR13457383
Arkaim	ARK020	372/813	М2	Ovis	12-18 months	dwelling 1-9	square Д/17	20-40 cm	Ovis	ARK020.A	2,125,974	2125974	67576	52	50945	3.178590143	1.326450093	22.41	0.85	35.6	0.5	ARK020.A0301_screening	ERS20763433	ERR13457384
Arkaim	ARK021	372/818	M/1	Ovis	6-12 months	interior ditch	square Ж-1/23	20-60 cm	Ovis	ARK021.A	1,751,203	1751203	391952	52.578	291228	22.38187121	1.345859601	21.85	0.83	30.15	0.49	ARK021.A0301_screening	ERS20763434	ERR13457385
Arkaim	ARK022	372/820	М1	Ovis	6-12 months	shaft	square У/10	50 cm	Ovis	ARK022.A	2,100,136	2100136	122419	51.0508	88178	5.829098687	1.388316814	23.49	0.83	32.59	0.35	ARK022.A0301_screening	ERS20763435	ERR13457386
Arkaim	ARK023	372/840	M2	Ovis	12-18 months	dwelling 1-1	square 1Г/34	47 cm	Ovis	ARK023.A	2,082,454	2082454	378732	53.2794	284024	18.18681229	1.333450694	19.11	1.04	28.44	0.51	ARK023.A0301_screening	ERS20763436	ERR13457387
