## Supplementary material for "Bronze Age *Yersinia pestis* genome from sheep sheds light on hosts and evolution of a prehistoric plague lineage": Dataset S2

Dataset S2. ARK017 Y. pestis capture sequencing and genome reconstruction mapping information. In solution Y. pestis DNA enrichment was performed for each single stranded library generated from 4 different drilled extracts (A,B,C,D). All libraries contained Y. pestis DNA and had characteristic deamination patterns consistent with ancient origin. Mapping statistics reflect all reads mapping with a…
Sample Name	Library Name	ENA reads accessions	ExtractID	Strandedness	Indexing-Amplification PCR polymerase	UDG treatment	Insert size (bp)	Sequencing strategy	Sequencing instrument model	Enrichment Strategy	Capture probe set citation	Sequenced reads	Nr. Reads Into Mapping (QC Pass)	Nr. Mapped Reads	% Endogenous	Nr. Dedup Mapped Reads	% Dup. Mapped Reads	Mean Length Mapped Reads	Mean cov	≥ 1X	≥ 2X	≥ 3X	≥ 4X	≥ 5X	% GC Dedup. Mapped Reads	Read length std. dev.	5 Prime C>T 1st base	5 Prime C>T 2nd base
ARK017	A0301	ERR13456421,ERR13456422	A	single stranded	AccuPrime Pfx DNA polymerase	None	75	PAIRED	Illumina HiSeq 4000	Target-Captured	Valtueña et al. 2017	26,166,160.00	21,072,952.00	1,673,341	7.94%	105,636	93.70%	49.94bp	1.1X	41.10%	14.90%	6.30%	3.70%	2.60%	50%	17.33bp	17.60%	8.90%
ARK017	A0401	ERR13456423,ERR13456424	A	single stranded	AccuPrime Pfx DNA polymerase	None	75	PAIRED	Illumina HiSeq 4000	Target-Captured	Valtueña et al. 2017	22,939,499.00	19,510,875.00	1,257,222	6.44%	108,673	91.40%	53.59bp	1.2X	45.50%	18.30%	7.80%	4.20%	2.90%	51%	19.16bp	17.10%	8.50%
ARK017	A0501	ERR13456425,ERR13456426	A	single stranded	AccuPrime Pfx DNA polymerase	None	75	PAIRED	Illumina HiSeq 4000	Target-Captured	Valtueña et al. 2017	17,676,055.00	15,650,040.00	1,066,840	6.82%	102,701	90.40%	53.40bp	1.1X	45.20%	17.60%	7.30%	3.80%	2.50%	50%	18.47bp	18.80%	8.00%
ARK017	B0201	ERR13456427	B	single stranded	AccuPrime Pfx DNA polymerase	None	100	PAIRED	Illumina NovaSeq X Plus	Target-Captured	Valtueña et al. 2017	103,571,405.00	99,371,205.00	2,445,198	2.46%	65,994	97.30%	55.48bp	0.8X	17.40%	6.90%	3.40%	2.10%	1.60%	52%	26.50bp	11.90%	6.90%
ARK017	C0201	ERR13456428	C	single stranded	AccuPrime Pfx DNA polymerase	None	100	PAIRED	Illumina NovaSeq X Plus	Target-Captured	Valtueña et al. 2017	138,651,782.00	134,737,863.00	2,105,631	1.56%	49,114	97.70%	59.85bp	0.6X	8.40%	2.90%	1.50%	1.10%	0.90%	54%	28.09bp	11.20%	6.60%
ARK017	D0201	ERR13456429	D	single stranded	AccuPrime Pfx DNA polymerase	None	100	PAIRED	Illumina NovaSeq X Plus	Target-Captured	Valtueña et al. 2017	118,779,821.00	115,228,936.00	5,788,504	5.02%	112,139	98.10%	54.69bp	1.3X	29.70%	13.70%	7.30%	4.80%	3.60%	52%	23.29bp	13.90%	7.50%
