## Supplementary material for "Bronze Age *Yersinia pestis* genome from sheep sheds light on hosts and evolution of a prehistoric plague lineage": Dataset S3

Sample Name	Biosample ID	SNP chip probes	Species	Breed	Region
AFS32	SRS335685	ISGC	Ovis aries	Afshari	SW Asia
OARI_AFS33	SRS335703	ISGC	Ovis aries	Afshari	SW Asia
OARI_AW454	SRS335723	ISGC	Ovis aries	Awassi	SW Asia
OARI_AWD1	SRS335725	ISGC	Ovis aries	African_White_Dorper	Africa
OARI_AWD3	SRS335724	ISGC	Ovis aries	African_White_Dorper	Africa
OARI_AWT1	SRS335726	ISGC	Ovis aries	Turkish_Awassi	SW Asia
OARI_AWT2	SRS335704	ISGC	Ovis aries	Turkish_Awassi	SW Asia
OARI_BCS1	SRR501846	ISGC	Ovis aries	Brazilian_Creole	America
OARI_BCS3	SRR501855	ISGC	Ovis aries	Brazilian_Creole	America
OARI_BGE2	SRS335686	ISGC	Ovis aries	Bangladeshi	S Asia
OARI_BGE4	SRS335705	ISGC	Ovis aries	Bangladeshi	S Asia
OARI_BMN3	SRR501837	ISGC	Ovis aries	Morada_Nova	America
OARI_BMN4	SRR501839	ISGC	Ovis aries	Morada_Nova	America
OARI_BSI3	SRR501838	ISGC	Ovis aries	Santa_Ines	America
OARI_BSI4	SRR501840	ISGC	Ovis aries	Santa_Ines	America
OARI_CAS1	SRS335707	ISGC	Ovis aries	Castellana	SW Europe
OARI_CAS3	SRS335688	ISGC	Ovis aries	Castellana	SW Europe
OARI_CC50	SRS335708	ISGC	Ovis aries	Cine_Capari	SW Asia
OARI_CHA02	SRS335689	ISGC	Ovis aries	Changthangi	S Asia
OARI_CHA05	SRS335727	ISGC	Ovis aries	Changthangi	S Asia
OARI_CHU1	SRS335728	ISGC	Ovis aries	Churra	SW Europe
OARI_CHU2	SRS335730	ISGC	Ovis aries	Churra	SW Europe
OARI_CHVA1	SRR501906	ISGC	Ovis aries	Cheviot	N Europe
OARI_CHVC1	SRS335690	ISGC	Ovis aries	Cheviot	N Europe
OARI_DWM1	SRS335709	ISGC	Ovis aries	Dollgellau_Welsh_Mountain	N Europe
OARI_EMZ1	SRS335697	ISGC	Ovis aries	Ethiopian_Menz	Africa
OARI_FIN1	SRS335716	ISGC	Ovis aries	Finnsheep	N Europe
OARI_FIN4	SRS335737	ISGC	Ovis aries	Finnsheep	N Europe
OARI_GAR14	SRS335735	ISGC	Ovis aries	Garole	S Asia
OARI_GAR4	SRS335736	ISGC	Ovis aries	Indian_Garole	S Asia
OARI_GCN4	SRR501899	ISGC	Ovis aries	Gulf_Coast_native	America
OARI_GCN5	SRR501905	ISGC	Ovis aries	Gulf_Coast_native	America
OARI_GUR4	SRS335698	ISGC	Ovis aries	Garut	Indonesia
OARI_GUR5	SRS335718	ISGC	Ovis aries	Garut	Indonesia
OARI_KR4	SRS335699	ISGC	Ovis aries	Karya	SW Asia
OARI_KRS3	SRS335719	ISGC	Ovis aries	Karakas	SW Asia
OARI_KRS5	SRS335681	ISGC	Ovis aries	Karakas	SW Asia
OARI_LAC1	SRS335682	ISGC	Ovis aries	Meat_Lacaune	SW Europe
OARI_LAC84	SRS335683	ISGC	Ovis aries	Milk_Lacaune	SW Europe
OARI_MER454	SRS335684	ISGC	Ovis aries	Merino	SW Europe
OARI_MERA1	SRS335720	ISGC	Ovis aries	Merino	SW Europe
OARI_MERC1	SRS335700	ISGC	Ovis aries	Merino	SW Europe
OARI_NDZ1	SRS335721	ISGC	Ovis aries	Norduz	SW Asia
OARI_NDZ4	SRS335701	ISGC	Ovis aries	Norduz	SW Asia
OARI_NQA11	SRS335740	ISGC	Ovis aries	Namaqua_Afrikaner	Africa
OARI_OJA4	SRS335741	ISGC	Ovis aries	Ojalada	SW Europe
OARI_OJA5	SRS335742	ISGC	Ovis aries	Ojalada	SW Europe
OARI_PD454	SRS335743	ISGC	Ovis aries	Poll_Dorset	N Europe
OARI_RDA2	SRS335702	ISGC	Ovis aries	Ronderib_Afrikaner	Africa
OARI_RDA4	SRS335722	ISGC	Ovis aries	Ronderib_Afrikaner	Africa
OARI_ROM454	SRS335691	ISGC	Ovis aries	Romney	N Europe
OARI_SALA1	SRS335710	ISGC	Ovis aries	Salz	SW Europe
OARI_SALA2	SRS335674	ISGC	Ovis aries	Salz	SW Europe
OARI_SALC1	SRS335673	ISGC	Ovis aries	Salz	SW Europe
OARI_SBF454	SRS335676	ISGC	Ovis aries	Scottish_Blackface	N Europe
OARI_SKZ1	SRS335675	ISGC	Ovis aries	Sakiz	SW Asia
OARI_SKZ4	SRS335711	ISGC	Ovis aries	Sakiz	SW Asia
OARI_SMS2	SRS335692	ISGC	Ovis aries	Swiss_Mirror	C Europe
OARI_SUM2	SRS335713	ISGC	Ovis aries	Sumatra	Indonesia
OARI_SUM7	SRS335693	ISGC	Ovis aries	Sumatra	Indonesia
OARI_SWAA27	SRR501884	ISGC	Ovis aries	Swiss_White_Alpine	C Europe
OARI_SWAA29	SRS335731	ISGC	Ovis aries	Swiss_White_Alpine	C Europe
OARI_SWAN3	SRR501908	ISGC	Ovis aries	Swiss_White_Alpine	C Europe
OARI_SWAN4	SRR501862	ISGC	Ovis aries	Swiss_White_Alpine	C Europe
OARI_TEX454	SRS335734	ISGC	Ovis aries	Texel	N Europe
OARI_TWM1	SRS335715	ISGC	Ovis aries	Tregaon_Welsh_mountain	N Europe
OARI_VBS2	SRS335694	ISGC	Ovis aries	Valais_Blacknose	C Europe
OARI_WHSF1	SRS335714	ISGC	Ovis aries	Welsh_Hardy_Speckled_Face	N Europe
OARI_ZB08	SRS335695	ISGC	Ovis aries	Northern_Tibetan	Tibet
OARI_ZD11	SRS335677	ISGC	Ovis aries	Eastern_Tibetan	Tibet
OCAN_OCAN1	SRS335678	ISGC	Ovis canadensis	Ovis_canadensis	America
OCAN_OCAN2	SRS335680	ISGC	Ovis canadensis	Ovis_canadensis	America
OCAN_OCAN3	SRS335679	ISGC	Ovis canadensis	Ovis_canadensis	America
ODAL_ODAL1	SRS335696	ISGC	Ovis dalli	Ovis_dalli	America
ODAL_ODAL2	SRS335717	ISGC	Ovis dalli	Ovis_dalli	America
266	SRS6576527	ISGC	Ovis orientalis	AsiaticMouflon	SW Asia
267	SRS6576526	ISGC	Ovis orientalis	AsiaticMouflon	SW Asia
271	SRS6576525	ISGC	Ovis orientalis	AsiaticMouflon	SW Asia
272	SRS6576524	ISGC	Ovis orientalis	AsiaticMouflon	SW Asia
273	SRS6576523	ISGC	Ovis orientalis	AsiaticMouflon	SW Asia
KR.4	SRS6576520	ISGC	Ovis orientalis	AsiaticMouflon	SW Asia
KR.6	SRS6576661	ISGC	Ovis orientalis	AsiaticMouflon	SW Asia
SH.19	SRS6576655	ISGC	Ovis orientalis	AsiaticMouflon	SW Asia
SH.20	SRS6576654	ISGC	Ovis orientalis	AsiaticMouflon	SW Asia
SH.7	SRS6576660	ISGC	Ovis orientalis	AsiaticMouflon	SW Asia
TH.1	SRS6576522	ISGC	Ovis orientalis	AsiaticMouflon	SW Asia
TH.2	SRS6576521	ISGC	Ovis orientalis	AsiaticMouflon	SW Asia
YZ.10	SRS6576658	ISGC	Ovis orientalis	AsiaticMouflon	SW Asia
YZ.11	SRS6576657	ISGC	Ovis orientalis	AsiaticMouflon	SW Asia
YZ.12	SRS6576656	ISGC	Ovis orientalis	AsiaticMouflon	SW Asia
YZ.9	SRS6576659	ISGC	Ovis orientalis	AsiaticMouflon	SW Asia
