## Supplementary material for "Bronze Age *Yersinia pestis* genome from sheep sheds light on hosts and evolution of a prehistoric plague lineage": Dataset S4

Dataset S4. Sample metadata. in_tree designates all samples which passed minimum coverage quality control (2x > coverage). group_labels designates groups used for gene absence comparisons in figure 3b (LNBA lineage,Early,Late,Extant), figure 3c (basal, LNBA lineage), and SNV groups for parallel evolution and dN/dS analysis (LNBA lineage,Extant). Isolation_source corresponds to the species from wh…
sample_name	species	isolation_period	in_tree	group_labels_fig3b	group_labels_fig3c	data_repository	accession	publication_reference	isolation_source	notes
ARK017	Y. pestis	Ancient	TRUE	NA	LNBA lineage	ENA	ERR13456421,ERR13456422,ERR13456423,ERR13456424,ERR13456425,ERR13456426,ERR13456427,ERR13456428,ERR13456429	This study	Ovis aries	Only capture-sequencing data processed for SNV-level analysis
DSH008	Y. pestis	Ancient	TRUE	LNBA lineage	LNBA lineage	ENA	ERR11479451,ERR11479452,ERR11479449	Neumann et al. (2023)	Human
DSH025	Y. pestis	Ancient	TRUE	LNBA lineage	LNBA lineage	ENA	ERR11479454,ERR11479453,ERR11479450	Neumann et al. (2023)	Human
HGC068	Y. pestis	Ancient	FALSE	NA	NA	ENA	ERR9669415	Neumann et al. (2022)	Human
HGC009	Y. pestis	Ancient	TRUE	LNBA lineage	LNBA lineage	ENA	ERR9669404,ERR9669405,ERR9669406,ERR9669407,ERR9669408,ERR9669409	Neumann et al. (2022)	Human
C10091	Y. pestis	Ancient	TRUE	NA	LNBA lineage	ENA	ERR11262423,ERR11262430,ERR11262436,ERR11262437,ERR11262439,ERR11262440,ERR11262442,ERR11262443,ERR11262444,ERR11262424,ERR11262434,ERR11262427,ERR11262428,ERR11262429,ERR11262432,ERR11262435,ERR11262445	Swali et al. (2023)	Human
C10098	Y. pestis	Ancient	TRUE	LNBA lineage	LNBA lineage	ENA	ERR11262433,ERR11262426,ERR11262441,ERR11262422,ERR11262431,ERR11262438	Swali et al. (2023)	Human
C10928	Y. pestis	Ancient	FALSE	NA	NA	ENA	ERR11262425	Swali et al. (2023)	Human
ARS007	Y. pestis	Ancient	TRUE	LNBA lineage	LNBA lineage	ENA	ERR8958741,ERR8958742,ERR8958743,ERR8958744,ERR8958745	Valtuena et al. (2022)	Human
CHC004	Y. pestis	Ancient	TRUE	LNBA lineage	LNBA lineage	ENA	ERR8958746,ERR8958747,ERR8958748	Valtuena et al. (2022)	Human
GLZ001	Y. pestis	Ancient	TRUE	LNBA lineage	LNBA lineage	ENA	ERR4093959,ERR4093960	Yu et al. (2020)	Human
GLZ002	Y. pestis	Ancient	TRUE	LNBA lineage	LNBA lineage	ENA	ERR4093961,ERR4093962	Yu et al. (2020)	Human
GRH001	Y. pestis	Ancient	TRUE	LNBA lineage	LNBA lineage	ENA	ERR8958805	Valtuena et al. (2022)	Human
GRS004	Y. pestis	Ancient	TRUE	LNBA lineage	LNBA lineage	ENA	ERR8958749	Valtuena et al. (2022)	Human
HOP001	Y. pestis	Ancient	TRUE	LNBA lineage	LNBA lineage	ENA	ERR8958750,ERR8958751,ERR8958752,ERR8958753,ERR8958754	Valtuena et al. (2022)	Human
HOP004	Y. pestis	Ancient	TRUE	LNBA lineage	LNBA lineage	ENA	ERR8958755,ERR8958756,ERR8958757,ERR8958758,ERR8958759,ERR8958760	Valtuena et al. (2022)	Human
I2470	Y. pestis	Ancient	TRUE	Prehistoric	RT5/RT6/I2470	ENA	ERR8958773,ERR8958774,ERR8958775,ERR8958776,ERR8958777,ERR8958778	Valtuena et al. (2022)	Human
I5884	Y. pestis	Ancient	TRUE	LNBA lineage	LNBA lineage	ENA	ERR8958779,ERR8958780,ERR8958781,ERR8958782,ERR8958783,ERR8958784,ERR8958785,ERR8958786,ERR8958787	Valtuena et al. (2022)	Human
KLE031	Y. pestis	Ancient	TRUE	LNBA lineage	LNBA lineage	ENA	ERR8958800	Valtuena et al. (2022)	Human
KLE048	Y. pestis	Ancient	TRUE	LNBA lineage	LNBA lineage	ENA	ERR8958801	Valtuena et al. (2022)	Human
KLZ001	Y. pestis	Ancient	TRUE	LNBA lineage	LNBA lineage	ENA	ERR8958761,ERR8958762,ERR8958763,ERR8958802	Valtuena et al. (2022)	Human
KNK001	Y. pestis	Ancient	TRUE	LNBA lineage	LNBA lineage	ENA	ERR8958764,ERR8958765,ERR8958766,ERR8958767	Valtuena et al. (2022)	Human
KZL002	Y. pestis	Ancient	TRUE	LNBA lineage	LNBA lineage	ENA	ERR8958768,ERR8958769	Valtuena et al. (2022)	Human
MIB054	Y. pestis	Ancient	TRUE	LNBA lineage	LNBA lineage	ENA	ERR8958770,ERR8958771,ERR8958788,ERR8958789,ERR8958790,ERR8958791,ERR8958772,ERR8958792,ERR8958793,ERR8958794,ERR8958795	Valtuena et al. (2022)	Human
OOH003	Y. pestis	Ancient	TRUE	LNBA lineage	LNBA lineage	ENA	ERR8958803,ERR8958804	Valtuena et al. (2022)	Human
VLI092	Y. pestis	Ancient	TRUE	LNBA lineage	LNBA lineage	ENA	ERR8958796,ERR8958797,ERR8958798,ERR8958799	Valtuena et al. (2022)	Human
VEL003	Y. pestis	Ancient	TRUE	LNBA lineage	LNBA lineage	ENA	ERR8958806	Valtuena et al. (2022)	Human
Gok2	Y. pestis	Ancient	TRUE	NA	Gok2	ENA	ERR476784,ERR476785,ERR476786,ERR476787,ERR476788,ERR476799,ERR476807,ERR476808	Rascovan et al. (2018)	Human
RV2039	Y. pestis	Ancient	TRUE	Prehistoric	RV2039	ENA	ERR6196168,ERR6209525,ERR6367013,ERR6379063,ERR6394580,ERR6412219,ERR6447533,ERR6449173	Susat et al. (2021)	Human
STN019.A0101	Y. pestis	Ancient	TRUE	Historic	2nd Pandemic	ENA	ERR3457778,ERR3457779,ERR3457780,ERR3457781,ERR3457782,ERR3457783,ERR3457784,ERR3457785,ERR3457786,ERR3457787,ERR3457788,ERR3457789	Spyrou et al. (2019)	Human
BED028.A0102	Y. pestis	Ancient	TRUE	Historic	2nd Pandemic	ENA	ERR3457582,ERR3457856	Spyrou et al. (2019)	Human
NMS002.A0101	Y. pestis	Ancient	TRUE	Historic	2nd Pandemic	ENA	ERR3457656,ERR3457867	Spyrou et al. (2019)	Human
STN002.A0101	Y. pestis	Ancient	TRUE	Historic	2nd Pandemic	ENA	ERR3457658,ERR3457659,ERR3457660,ERR3457661,ERR3457662,ERR3457663,ERR3457664,ERR3457665,ERR3457666,ERR3457667,ERR3457668,ERR3457669	Spyrou et al. (2019)	Human
Ellwangen_549_O	Y. pestis	Ancient	TRUE	Historic	2nd Pandemic	ENA	ERR3457591,ERR3457862,ERR1368855,ERR1368856,ERR1368857,ERR1368858,ERR1368859,ERR1368860,ERR1368861,ERR1368862,ERR1368863,ERR1368864,ERR1368869,ERR1368870,ERR1368871,ERR1368872,ERR1368873,ERR1368874,ERR1368875,ERR1368876,ERR1368877	Spyrou et al. (2019)	Human
BED030.A0102	Y. pestis	Ancient	TRUE	Historic	2nd Pandemic	ENA	ERR3457583,ERR3457584,ERR3457585,ERR3457586,ERR3457857	Spyrou et al. (2019)	Human
BED024.A0102	Y. pestis	Ancient	TRUE	Historic	2nd Pandemic	ENA	ERR3457581,ERR3457855	Spyrou et al. (2019)	Human
STN020.A0101	Y. pestis	Ancient	TRUE	Historic	2nd Pandemic	ENA	ERR3457790,ERR3457791,ERR3457792,ERR3457793,ERR3457794,ERR3457795,ERR3457796,ERR3457797,ERR3457798,ERR3457799,ERR3457800,ERR3457801	Spyrou et al. (2019)	Human
STN021.A0101	Y. pestis	Ancient	TRUE	Historic	2nd Pandemic	ENA	ERR3457802,ERR3457803,ERR3457804,ERR3457805,ERR3457806,ERR3457807,ERR3457808,ERR3457809,ERR3457810,ERR3457811,ERR3457812,ERR3457813	Spyrou et al. (2019)	Human
STA001.A0101	Y. pestis	Ancient	TRUE	Historic	2nd Pandemic	ENA	ERR3457657,ERR3457869	Spyrou et al. (2019)	Human
LAI009.A0101	Y. pestis	Ancient	TRUE	Historic	2nd Pandemic	ENA	ERR3457592,ERR3457863	Spyrou et al. (2019)	Human
BED034.A0102	Y. pestis	Ancient	TRUE	Historic	2nd Pandemic	ENA	ERR3457587,ERR3457858	Spyrou et al. (2019)	Human
STN014.A0101	Y. pestis	Ancient	TRUE	Historic	2nd Pandemic	ENA	ERR3457754,ERR3457755,ERR3457756,ERR3457757,ERR3457758,ERR3457759,ERR3457760,ERR3457761,ERR3457762,ERR3457763,ERR3457764,ERR3457765	Spyrou et al. (2019)	Human
BRA001.A0101	Y. pestis	Ancient	TRUE	Historic	2nd Pandemic	ENA	ERR3457589,ERR3457860	Spyrou et al. (2019)	Human
STN008.A0101	Y. pestis	Ancient	TRUE	Historic	2nd Pandemic	ENA	ERR3457706,ERR3457707,ERR3457708,ERR3457709,ERR3457710,ERR3457711,ERR3457712,ERR3457713,ERR3457714,ERR3457715,ERR3457716,ERR3457717	Spyrou et al. (2019)	Human
STN007.A0101	Y. pestis	Ancient	TRUE	Historic	2nd Pandemic	ENA	ERR3457694,ERR3457695,ERR3457696,ERR3457697,ERR3457698,ERR3457699,ERR3457700,ERR3457701,ERR3457702,ERR3457703,ERR3457704,ERR3457705	Spyrou et al. (2019)	Human
MAN008.B0101	Y. pestis	Ancient	TRUE	Historic	2nd Pandemic	ENA	ERR3457606,ERR3457607,ERR3457608,ERR3457609,ERR3457610,ERR3457611,ERR3457612,ERR3457613,ERR3457614,ERR3457615,ERR3457616,ERR3457617	Spyrou et al. (2019)	Human
EDI001.A	Y. pestis	Ancient	TRUE	Historic	1st Pandemic	ENA	ERR3341118	Keller et al. (2019)	Human
AE1175	Y. pestis	Ancient	TRUE	Historic	1st Pandemic	ENA	ERR1546642,ERR1546643	Feldman et al. (2016)	Human
ES_11972	Y. pestis	Ancient	TRUE	Historic	2nd Pandemic	SRA	SRR341962	Bos et al. (2011)	Human
ES_8291	Y. pestis	Ancient	TRUE	Historic	2nd Pandemic	SRA	SRR341961	Bos et al. (2011)	Human
Bolgar_2370	Y. pestis	Ancient	TRUE	Historic	2nd Pandemic	ENA	ERR1368865,ERR1368866,ERR1368867,ERR1368868	Spyrou et al. (2016)	Human
Barcelona_3031	Y. pestis	Ancient	TRUE	Historic	2nd Pandemic	ENA	ERR1368878	Spyrou et al. (2016)	Human
OBS124	Y. pestis	Ancient	TRUE	Historic	2nd Pandemic	ENA	ERR1193535,ERR1193540	Bos et al. (2016)	Human
OBS107	Y. pestis	Ancient	TRUE	Historic	2nd Pandemic	ENA	ERR1193532,ERR1193537	Bos et al. (2016)	Human
OBS116	Y. pestis	Ancient	TRUE	Historic	2nd Pandemic	ENA	ERR1193534,ERR1193539	Bos et al. (2016)	Human
OBS137	Y. pestis	Ancient	TRUE	Historic	2nd Pandemic	ENA	ERR1193536,ERR1193541	Bos et al. (2016)	Human
OBS110	Y. pestis	Ancient	TRUE	Historic	2nd Pandemic	ENA	ERR1193533,ERR1193538	Bos et al. (2016)	Human
RT5	Y. pestis	Ancient	TRUE	Prehistoric	RT5/RT6/I2470	ENA	ERR2261878,ERR2261879,ERR2261880,ERR2261881,ERR2261888	Spyrou et al. (2018)	Human
RT6	Y. pestis	Ancient	TRUE	NA	RT5/RT6/I2470	ENA	ERR2261882,ERR2261883,ERR2261884,ERR2261885,ERR2261886,ERR2261887	Spyrou et al. (2018)	Human
GEN72	Y. pestis	Ancient	TRUE	LNBA lineage	LNBA lineage	ENA	ERR2112579,ERR2112580,ERR2112581,ERR2112582	Andrades Valtueña et al. (2017)	Human	additional 7bp internal barcode removed
Gyvakarai1	Y. pestis	Ancient	TRUE	LNBA lineage	LNBA lineage	ENA	ERR2112544,ERR2112545,ERR2112546	Andrades Valtueña et al. (2017)	Human
6Post	Y. pestis	Ancient	TRUE	LNBA lineage	LNBA lineage	ENA	ERR2112549,ERR2112550,ERR2112551,ERR2112552,ERR2112569,ERR2112570,ERR2112571,ERR2112572,ERR2112573	Andrades Valtueña et al. (2017)	Human
1343UnTal85	Y. pestis	Ancient	TRUE	LNBA lineage	LNBA lineage	ENA	ERR2112574,ERR2112575,ERR2112576,ERR2112577,ERR2112578	Andrades Valtueña et al. (2017)	Human
RK1001	Y. pestis	Ancient	TRUE	LNBA lineage	LNBA lineage	ENA	ERR2112553,ERR2112554,ERR2112555,ERR2112556,ERR2112557,ERR2112558,ERR2112559,ERR2112560,ERR2112561,ERR2112562,ERR2112563,ERR2112564,ERR2112565,ERR2112566,ERR2112567,ERR2112568,ERR2112583,ERR2112584,ERR2112585,ERR2112586	Andrades Valtueña et al. (2017)	Human
KunilaII	Y. pestis	Ancient	TRUE	LNBA lineage	LNBA lineage	ENA	ERR2112547,ERR2112548	Andrades Valtueña et al. (2017)	Human
RISE509	Y. pestis	Ancient	TRUE	LNBA lineage	LNBA lineage	ENA	ERR1018966,ERR1018967,ERR1018968,ERR1018969,ERR1018970,ERR1018971,ERR1018972,ERR1018973,ERR1018974,ERR1018975,ERR1018976,ERR1018977,ERR1018978,ERR1018979,ERR1018980,ERR1018981,ERR1018982,ERR1018983,ERR1018984	Rasmussen et al. (2015)	Human
RISE505	Y. pestis	Ancient	TRUE	LNBA lineage	LNBA lineage	ENA	ERR1018947,ERR1018948,ERR1018949,ERR1018950,ERR1018951,ERR1018952,ERR1018953,ERR1018954,ERR1018955,ERR1018956,ERR1018957,ERR1018958,ERR1018959,ERR1018960,ERR1018961,ERR1018962,ERR1018963,ERR1018964,ERR1018965	Rasmussen et al. (2015)	Human
0.ANT1a_42013	Y. pestis	Modern	TRUE	Extant	0.ANT	SRA	SRR069110	Cui et al. (2013)	Citellus undulatus
0.ANT1b_CMCC49003	Y. pestis	Modern	TRUE	Extant	0.ANT	SRA	SRR069167	Cui et al. (2013)	Citellus undulatus
0.ANT1c_945	Y. pestis	Modern	TRUE	Extant	0.ANT	SRA	SRR069132	Cui et al. (2013)	Human flea
0.ANT1d_164	Y. pestis	Modern	TRUE	Extant	0.ANT	SRA	SRR069096	Cui et al. (2013)	Oropsylla silantiewi
0.ANT1e_CMCC8211	Y. pestis	Modern	TRUE	Extant	0.ANT	SRA	SRR069176	Cui et al. (2013)	Citellophilus tesquorum
0.ANT1f_42095	Y. pestis	Modern	TRUE	Extant	0.ANT	SRA	SRR069114	Cui et al. (2013)	Citellus undulatus
0.ANT1g_CMCC42007	Y. pestis	Modern	TRUE	Extant	0.ANT	SRA	SRR069163	Cui et al. (2013)	Marmota baibacina
0.ANT1h_CMCC43032	Y. pestis	Modern	TRUE	Extant	0.ANT	SRA	SRR069164	Cui et al. (2013)	Oropsylla silantiewi
0.ANT2a_2330	Y. pestis	Modern	TRUE	Extant	0.ANT	SRA	SRR069098	Cui et al. (2013)	Marmota baibacina
0.ANT3a_CMCC38001	Y. pestis	Modern	TRUE	Extant	0.ANT	SRA	SRR069161	Cui et al. (2013)	Marmota baibacina
0.ANT3b_A1956001	Y. pestis	Modern	TRUE	Extant	0.ANT	SRA	SRR069162	Cui et al. (2013)	Marmota caudata
0.ANT3c_42082	Y. pestis	Modern	TRUE	Extant	0.ANT	SRA	SRR069111	Cui et al. (2013)	Citellus undulatus
0.ANT3d_CMCC21106	Y. pestis	Modern	TRUE	Extant	0.ANT	SRA	SRR069156	Cui et al. (2013)	Marmota baibacina
0.ANT3e_42091b	Y. pestis	Modern	TRUE	Extant	0.ANT	SRA	SRR069113	Cui et al. (2013)	Citellus undulatus
0.PE2b_G8786	Y. pestis	Modern	TRUE	Extant	0.PE2	SRA	SRR069198	Cui et al. (2013)	Microtus. arvalis
0.PE4_M0000002	Y. pestis	Modern	TRUE	Extant	0.PE4	SRA	SRR069196	Cui et al. (2013)	Microtus fuscus
0.PE4Aa_12	Y. pestis	Modern	TRUE	Extant	0.PE4	SRA	SRR069094	Cui et al. (2013)	Patient
0.PE4Ab_9	Y. pestis	Modern	TRUE	Extant	0.PE4	SRA	SRR069129	Cui et al. (2013)	Patient
0.PE4Ca_CMCCN010025	Y. pestis	Modern	TRUE	Extant	0.PE4	SRA	SRR069195	Cui et al. (2013)	Microtus fuscus
0.PE4Cc_CMCC18019	Y. pestis	Modern	TRUE	Extant	0.PE4	SRA	SRR069155	Cui et al. (2013)	Microtus fuscus
0.PE4Cd_CMCC93014	Y. pestis	Modern	TRUE	Extant	0.PE4	SRA	SRR069187	Cui et al. (2013)	Microtus brandti
0.PE4Ce_CMCC91090	Y. pestis	Modern	TRUE	Extant	0.PE4	SRA	SRR069184	Cui et al. (2013)	Microtus brandti
0.PE7b_620024	Y. pestis	Modern	TRUE	Extant	0.PE7	SRA	SRR069117	Cui et al. (2013)	Patient
1.IN1a_CMCC11001	Y. pestis	Modern	TRUE	Extant	Branches 1-4	SRA	SRR069142	Cui et al. (2013)	Marmota himalayana
1.IN1b_780441	Y. pestis	Modern	TRUE	Extant	Branches 1-4	SRA	SRR069126	Cui et al. (2013)	Marmota himalayana
1.IN1c_K21985002	Y. pestis	Modern	TRUE	Extant	Branches 1-4	SRA	SRR069165	Cui et al. (2013)	Marmota himalayana
1.IN2a_CMCC640047	Y. pestis	Modern	TRUE	Extant	Branches 1-4	SRA	SRR069171	Cui et al. (2013)	Patient
1.IN2b_30017	Y. pestis	Modern	TRUE	Extant	Branches 1-4	SRA	SRR069102	Cui et al. (2013)	Marmota himalayana
1.IN2c_CMCC31004	Y. pestis	Modern	TRUE	Extant	Branches 1-4	SRA	SRR069158	Cui et al. (2013)	Marmota himalayana
1.IN2d_C1975003	Y. pestis	Modern	TRUE	Extant	Branches 1-4	SRA	SRR069153	Cui et al. (2013)	Ovis aries
1.IN2e_C1989001	Y. pestis	Modern	TRUE	Extant	Branches 1-4	SRA	SRR069128	Cui et al. (2013)	Patient
1.IN2f_710317	Y. pestis	Modern	TRUE	Extant	Branches 1-4	SRA	SRR069121	Cui et al. (2013)	Patient
1.IN2g_CMCC05013	Y. pestis	Modern	TRUE	Extant	Branches 1-4	SRA	SRR069137	Cui et al. (2013)	Linognathoides palaearctus
1.IN2h_5	Y. pestis	Modern	TRUE	Extant	Branches 1-4	SRA	SRR069116	Cui et al. (2013)	Patient
1.IN2i_CMCC10012	Y. pestis	Modern	TRUE	Extant	Branches 1-4	SRA	SRR069138	Cui et al. (2013)	Ixodex crenulatus
1.IN2j_CMCC27002	Y. pestis	Modern	TRUE	Extant	Branches 1-4	SRA	SRR069157	Cui et al. (2013)	Marmota himalayana
1.IN2k_970754	Y. pestis	Modern	TRUE	Extant	Branches 1-4	SRA	SRR069133	Cui et al. (2013)	Ovis aries
1.IN2l_D1991004	Y. pestis	Modern	TRUE	Extant	Branches 1-4	SRA	SRR069131	Cui et al. (2013)	Marmota himalayana
1.IN2m_D1964002b	Y. pestis	Modern	TRUE	Extant	Branches 1-4	SRA	SRR069148	Cui et al. (2013)	Canis faliaris
1.IN2n_CMCC02041	Y. pestis	Modern	TRUE	Extant	Branches 1-4	SRA	SRR069134	Cui et al. (2013)	Mustela eversmanni
1.IN2o_CMCC03001	Y. pestis	Modern	TRUE	Extant	Branches 1-4	SRA	SRR069135	Cui et al. (2013)	Ochotona daurica
1.IN2p_D1982001	Y. pestis	Modern	TRUE	Extant	Branches 1-4	SRA	SRR069123	Cui et al. (2013)	Patient
1.IN2q_D1964001	Y. pestis	Modern	TRUE	Extant	Branches 1-4	SRA	SRR069118	Cui et al. (2013)	Marmota himalayana
1.IN3a_F1954001	Y. pestis	Modern	TRUE	Extant	Branches 1-4	SRA	SRR069127	Cui et al. (2013)	Rattus flavipectus
1.IN3b_E1979001	Y. pestis	Modern	TRUE	Extant	Branches 1-4	SRA	SRR069216	Cui et al. (2013)	Eothenomys miletus
1.IN3c_CMCC84038b	Y. pestis	Modern	TRUE	Extant	Branches 1-4	SRA	SRR069180	Cui et al. (2013)	Apodemus chevrieri
1.IN3d_YN1683	Y. pestis	Modern	TRUE	Extant	Branches 1-4	SRA	SRR069209	Cui et al. (2013)	Apodemus speciosus
1.IN3e_YN472	Y. pestis	Modern	TRUE	Extant	Branches 1-4	SRA	SRR069214	Cui et al. (2013)	Neopsyllini specialis
1.IN3f_YN1065	Y. pestis	Modern	TRUE	Extant	Branches 1-4	SRA	SRR069208	Cui et al. (2013)	Stenischia humilis
1.IN3g_E1977001	Y. pestis	Modern	TRUE	Extant	Branches 1-4	SRA	SRR069177	Cui et al. (2013)	Ctenophthalmus quadratus
1.IN3h_CMCC84033	Y. pestis	Modern	TRUE	Extant	Branches 1-4	SRA	SRR069178	Cui et al. (2013)	Eothenomys miletus
1.IN3i_CMCC84046	Y. pestis	Modern	TRUE	Extant	Branches 1-4	SRA	SRR069181	Cui et al. (2013)	Eothenomys miletus
1.ORI1a_CMCC114001	Y. pestis	Modern	TRUE	Extant	Branches 1-4	SRA	SRR069144	Cui et al. (2013)	Mus musculus
1.ORI1c_F1946001	Y. pestis	Modern	TRUE	Extant	Branches 1-4	SRA	SRR069143	Cui et al. (2013)	Patient
1.ORI2a_YN2179	Y. pestis	Modern	TRUE	Extant	Branches 1-4	SRA	SRR069210	Cui et al. (2013)	Rattus flavipectus
1.ORI2c_YN2551b	Y. pestis	Modern	TRUE	Extant	Branches 1-4	SRA	SRR069212	Cui et al. (2013)	Rattus flavipectus
1.ORI2d_YN2588	Y. pestis	Modern	TRUE	Extant	Branches 1-4	SRA	SRR069213	Cui et al. (2013)	Rattus flavipectus
1.ORI2f_CMCC87001	Y. pestis	Modern	TRUE	Extant	Branches 1-4	SRA	SRR069182	Cui et al. (2013)	Rattus flavipectus
1.ORI2g_F1984001	Y. pestis	Modern	TRUE	Extant	Branches 1-4	SRA	SRR069175	Cui et al. (2013)	Rattus flavipectus
1.ORI2h_YN663	Y. pestis	Modern	TRUE	Extant	Branches 1-4	SRA	SRR069215	Cui et al. (2013)	Xenopsylla cneopis roths .
1.ORI2i_CMCCK100001a	Y. pestis	Modern	TRUE	Extant	Branches 1-4	SRA	SRR069193	Cui et al. (2013)	Rattus flavipectus
1.ORI2i_CMCCK110001b	Y. pestis	Modern	TRUE	Extant	Branches 1-4	SRA	SRR069194	Cui et al. (2013)	Rattus flavipectus
1.ORI3a_EV76	Y. pestis	Modern	TRUE	Extant	Branches 1-4	SRA	SRR069197	Cui et al. (2013)	Patient
2.ANT1a_34008	Y. pestis	Modern	TRUE	Extant	Branches 1-4	SRA	SRR069104	Cui et al. (2013)	Marmota himalayana
2.ANT1b_34202	Y. pestis	Modern	TRUE	Extant	Branches 1-4	SRA	SRR069105	Cui et al. (2013)	Marmota himalayana
2.ANT2a_2	Y. pestis	Modern	TRUE	Extant	Branches 1-4	SRA	SRR069097	Cui et al. (2013)	Patient
2.ANT2b_351001	Y. pestis	Modern	TRUE	Extant	Branches 1-4	SRA	SRR069106	Cui et al. (2013)	Marmota himalayana
2.ANT2c_CMCC347001	Y. pestis	Modern	TRUE	Extant	Branches 1-4	SRA	SRR069159	Cui et al. (2013)	Marmota himalayana
2.ANT2d_G1996006	Y. pestis	Modern	TRUE	Extant	Branches 1-4	SRA	SRR069108	Cui et al. (2013)	Patient
2.ANT2e_G1996010	Y. pestis	Modern	TRUE	Extant	Branches 1-4	SRA	SRR069107	Cui et al. (2013)	Pseudois nayaur
2.ANT2f_CMCC348002	Y. pestis	Modern	TRUE	Extant	Branches 1-4	SRA	SRR069160	Cui et al. (2013)	Marmota himalayana
2.ANT3a_CMCC92010	Y. pestis	Modern	TRUE	Extant	Branches 1-4	SRA	SRR069186	Cui et al. (2013)	Spermophilus dauricus
2.ANT3b_CMCC95001	Y. pestis	Modern	TRUE	Extant	Branches 1-4	SRA	SRR069188	Cui et al. (2013)	Spermophilus dauricus
2.ANT3c_CMCC96001	Y. pestis	Modern	TRUE	Extant	Branches 1-4	SRA	SRR069189	Cui et al. (2013)	Vulpes vulpes
2.ANT3d_CMCC96007	Y. pestis	Modern	TRUE	Extant	Branches 1-4	SRA	SRR069190	Cui et al. (2013)	Meles meles
2.ANT3e_CMCC67001	Y. pestis	Modern	TRUE	Extant	Branches 1-4	SRA	SRR069172	Cui et al. (2013)	Patient
2.ANT3f_CMCC104003	Y. pestis	Modern	TRUE	Extant	Branches 1-4	SRA	SRR069139	Cui et al. (2013)	Spermophilus dauricus
2.ANT3g_CMCC51020	Y. pestis	Modern	TRUE	Extant	Branches 1-4	SRA	SRR069168	Cui et al. (2013)	Rattus norvegicus
2.ANT3h_CMCC106002	Y. pestis	Modern	TRUE	Extant	Branches 1-4	SRA	SRR069140	Cui et al. (2013)	Citellophilus tesquorum
2.ANT3i_CMCC64001	Y. pestis	Modern	TRUE	Extant	Branches 1-4	SRA	SRR069170	Cui et al. (2013)	Rhipicephalus sanguineus
2.ANT3j_H1959004	Y. pestis	Modern	TRUE	Extant	Branches 1-4	SRA	SRR069115	Cui et al. (2013)	Rattus norvegicus
2.ANT3k_5761	Y. pestis	Modern	TRUE	Extant	Branches 1-4	SRA	SRR069095	Cui et al. (2013)	Rattus norvegicus
2.ANT3l_735	Y. pestis	Modern	TRUE	Extant	Branches 1-4	SRA	SRR069103	Cui et al. (2013)	Rattus norvegicus
2.MED1b_2506	Y. pestis	Modern	TRUE	Extant	Branches 1-4	SRA	SRR069100	Cui et al. (2013)	Rhombomys opimus
2.MED1c_2654	Y. pestis	Modern	TRUE	Extant	Branches 1-4	SRA	SRR069101	Cui et al. (2013)	Rhombomys opimus
2.MED1d_2504	Y. pestis	Modern	TRUE	Extant	Branches 1-4	SRA	SRR069099	Cui et al. (2013)	Rhombomys opimus
2.MED2b_91	Y. pestis	Modern	TRUE	Extant	Branches 1-4	SRA	SRR069130	Cui et al. (2013)	Oropsylla silantiewi
2.MED2c_K11973002	Y. pestis	Modern	TRUE	Extant	Branches 1-4	SRA	SRR069166	Cui et al. (2013)	Marmota himalayana
2.MED2d_A1973001	Y. pestis	Modern	TRUE	Extant	Branches 1-4	SRA	SRR069109	Cui et al. (2013)	Marmota caudata
2.MED2e_7338	Y. pestis	Modern	TRUE	Extant	Branches 1-4	SRA	SRR069122	Cui et al. (2013)	Marmota himalayana
2.MED3a_J1963002	Y. pestis	Modern	TRUE	Extant	Branches 1-4	SRA	SRR069174	Cui et al. (2013)	Citellophilus tesquorum sungaris
2.MED3b_CMCC125002b	Y. pestis	Modern	TRUE	Extant	Branches 1-4	SRA	SRR069151	Cui et al. (2013)	Spermophilus alaschanicus
2.MED3c_I1969003	Y. pestis	Modern	TRUE	Extant	Branches 1-4	SRA	SRR069152	Cui et al. (2013)	Meriones unguiculatus
2.MED3d_J1978002	Y. pestis	Modern	TRUE	Extant	Branches 1-4	SRA	SRR069149	Cui et al. (2013)	Spermophilus alaschanicus
2.MED3f_I1970005	Y. pestis	Modern	TRUE	Extant	Branches 1-4	SRA	SRR069191	Cui et al. (2013)	Meriones unguiculatus
2.MED3g_CMCC99103	Y. pestis	Modern	TRUE	Extant	Branches 1-4	SRA	SRR069192	Cui et al. (2013)	Meriones unguiculatus
2.MED3h_CMCC90027	Y. pestis	Modern	TRUE	Extant	Branches 1-4	SRA	SRR069183	Cui et al. (2013)	Meriones unguiculatus
2.MED3i_CMCC92004	Y. pestis	Modern	TRUE	Extant	Branches 1-4	SRA	SRR069185	Cui et al. (2013)	Ophthalmopsylla kiritschenkoi
2.MED3j_I2001001	Y. pestis	Modern	TRUE	Extant	Branches 1-4	SRA	SRR069154	Cui et al. (2013)	Meriones unguiculatus
2.MED3k_CMCC12003	Y. pestis	Modern	TRUE	Extant	Branches 1-4	SRA	SRR069145	Cui et al. (2013)	Marmota himalayana
2.MED3l_I1994006	Y. pestis	Modern	TRUE	Extant	Branches 1-4	SRA	SRR069146	Cui et al. (2013)	Citellophilus tesquorum sungaris
2.MED3m_SHAN11	Y. pestis	Modern	TRUE	Extant	Branches 1-4	SRA	SRR069206	Cui et al. (2013)	Nosopsyllu laeviceps kuzenkovi
2.MED3n_SHAN12	Y. pestis	Modern	TRUE	Extant	Branches 1-4	SRA	SRR069207	Cui et al. (2013)	Meriones unguiculatus
2.MED3o_I1991001	Y. pestis	Modern	TRUE	Extant	Branches 1-4	SRA	SRR069093	Cui et al. (2013)	Meriones unguiculatus
2.MED3p_CMCC107004	Y. pestis	Modern	TRUE	Extant	Branches 1-4	SRA	SRR069141	Cui et al. (2013)	Citellophilus tesquorum mongolicus
3.ANT1a_7b	Y. pestis	Modern	TRUE	Extant	Branches 1-4	SRA	SRR069125	Cui et al. (2013)	Patient
3.ANT1b_CMCC71001	Y. pestis	Modern	TRUE	Extant	Branches 1-4	SRA	SRR069173	Cui et al. (2013)	Marmota himalayana
3.ANT1c_C1976001	Y. pestis	Modern	TRUE	Extant	Branches 1-4	SRA	SRR069119	Cui et al. (2013)	Marmota himalayana
3.ANT1d_71021	Y. pestis	Modern	TRUE	Extant	Branches 1-4	SRA	SRR069120	Cui et al. (2013)	Oropsylla silantiewi
3.ANT2a_MGJZ6	Y. pestis	Modern	TRUE	Extant	Branches 1-4	SRA	SRR069203	Cui et al. (2013)	Meriones meridianus
3.ANT2b_MGJZ7	Y. pestis	Modern	TRUE	Extant	Branches 1-4	SRA	SRR069204	Cui et al. (2013)	Meriones meridianus
3.ANT2c_MGJZ9	Y. pestis	Modern	TRUE	Extant	Branches 1-4	SRA	SRR069205	Cui et al. (2013)	Orip silantiwii
3.ANT2d_MGJZ11	Y. pestis	Modern	TRUE	Extant	Branches 1-4	SRA	SRR069200	Cui et al. (2013)	Marmota sibirica
3.ANT2e_MGJZ3	Y. pestis	Modern	TRUE	Extant	Branches 1-4	SRA	SRR069202	Cui et al. (2013)	Marmota sibirica
4.ANT1a_MGJZ12	Y. pestis	Modern	TRUE	Extant	Branches 1-4	SRA	SRR069201	Cui et al. (2013)	Marmota sibirica
0.PE4_A.1804	Y. pestis	Modern	TRUE	Extant	0.PE4	SRA	SRR2124154, SRR2124155	Kislichkina et al. (2015)	Microtus gregalisc
0.PE4_5307.Gis	Y. pestis	Modern	TRUE	Extant	0.PE4	SRA	SRR2094296	Kislichkina et al. (2015)	Microtus carruthersi
0.PE2_C.359	Y. pestis	Modern	TRUE	Extant	0.PE2	SRA	SRR2124169, SRR2124170	Kislichkina et al. (2015)	Microtus arvalis
0.PE2_C.590	Y. pestis	Modern	TRUE	Extant	0.PE2	SRA	SRR2094294	Kislichkina et al. (2015)	Microtus arvalis
0.PE2_C.666	Y. pestis	Modern	TRUE	Extant	0.PE2	SRA	SRR2124207	Kislichkina et al. (2015)	Microtus arvalis
0.PE4_I.3134	Y. pestis	Modern	TRUE	Extant	0.PE4	SRA	SRR2094295	Kislichkina et al. (2015)	Marmota siberica
0.PE2_C.291	Y. pestis	Modern	TRUE	Extant	0.PE2	SRA	SRR2124185	Kislichkina et al. (2015)	Meriones vinogradov
0.PE5_I.3189	Y. pestis	Modern	TRUE	Extant	0.PE5	SRA	SRR2093957	Kislichkina et al. (2015)	Linognathoides laevisculus
0.PE2_C.267	Y. pestis	Modern	TRUE	Extant	0.PE2	SRA	SRR2124165, SRR2124167	Kislichkina et al. (2015)	Microtus arvalis
0.PE2_C.537	Y. pestis	Modern	TRUE	Extant	0.PE2	SRA	SRR2094286, SRR2094287	Kislichkina et al. (2015)	Microtus arvalis
0.PE4_A.1807	Y. pestis	Modern	TRUE	Extant	0.PE4	SRA	SRR2094300	Kislichkina et al. (2015)	Microtus gregalisc
0.PE2_C.197	Y. pestis	Modern	TRUE	Extant	0.PE2	SRA	SRR2124156, SRR2124157	Kislichkina et al. (2015)	Microtus arvalis
0.PE4_A.513	Y. pestis	Modern	TRUE	Extant	0.PE4	SRA	SRR2124168	Kislichkina et al. (2015)	Ochotona pricei
0.PE2_C.290	Y. pestis	Modern	TRUE	Extant	0.PE2	SRA	SRR2094306	Kislichkina et al. (2015)	Microtus arvalis
0.PE5_I.2422a	Y. pestis	Modern	TRUE	Extant	0.PE5	SRA	SRR2124208	Kislichkina et al. (2015)	Ochotona pallasi
0.PE2_C.346	Y. pestis	Modern	TRUE	Extant	0.PE2	SRA	SRR2124186	Kislichkina et al. (2015)	Microtus arvalis
0.PE5_I.2239	Y. pestis	Modern	TRUE	Extant	0.PE5	SRA	SRR2511857	Kislichkina et al. (2015)	Amphalius runatus
0.PE2_C.235	Y. pestis	Modern	TRUE	Extant	0.PE2	SRA	SRR2124162, SRR2124163	Kislichkina et al. (2015)	Meriones vinogradov
0.PE4_I.3455	Y. pestis	Modern	TRUE	Extant	0.PE4	SRA	SRR2094311	Kislichkina et al. (2015)	Ochotona pricei
IP32953	Y. pseudotuberculosis	Modern	TRUE	NA	Y. pseudotub	SRA	SRR2147693	Johnson et al. (2015)	NA	Labelled as YAC (original sample alias) in data processing
