## Supplementary material for "Bronze Age *Yersinia pestis* genome from sheep sheds light on hosts and evolution of a prehistoric plague lineage": Dataset S7

Accession	Accession_title
>NC_006853.1	Bos taurus mitochondrion, complete genome
>NC_005971.1	Bos indicus mitochondrion, complete genome
>NC_013996.1	Bos primigenius mitochondrion, complete genome
>NC_006380.3	Bos grunniens mitochondrion, complete genome
>NC_025563.1	Bos mutus mitochondrion, complete genome
>NC_020631.1	Ovibos moschatus mitochondrion, complete genome
>NC_001640.1	Equus caballus mitochondrion, complete genome
>NC_016061.1	Equus hemionus mitochondrion, complete genome
>NC_024030.1	Equus przewalskii mitochondrial DNA, complete genome, isolate: NOUMA1
>NC_001788.1	Equus asinus mitochondrion, complete genome
>NC_001941.1	Ovis aries mitochondrion, complete genome
>NC_020656.1	Ovis ammon isolate h77 mitochondrion, complete genome
>NC_026063.1	Ovis orientalis breed Asian mouflon mitochondrion, complete genome
>NC_026064.1	Ovis vignei breed Urial mitochondrion, complete genome
>NC_039431.1	Ovis nivicola lydekkeri mitochondrion, complete genome
>NC_005044.2	Capra hircus mitochondrion, complete genome
>NC_020626.1	Capra sibirica mitochondrion, complete genome
>NC_020622.1	Capra falconeri mitochondrion, complete genome
>NC_020683.1	Capra caucasica isolate MA4105 mitochondrion, complete genome
>NC_020746.1	Saiga tatarica isolate KOLN mitochondrion, complete genome
>NC_020710.1	Gazella subgutturosa isolate PhC1 mitochondrion, complete genome
>NC_020633.1	Rupicapra rupicapra mitochondrion, complete genome
>NC_020738.1	Procapra gutturosa isolate ED mitochondrion, complete genome
>NC_007704.2	Cervus elaphus mitochondrion, complete genome
>NC_014703.1	Cervus elaphus songaricus mitochondrion, complete genome
>NC_039093.1	Capreolus pygargus tianschanicus mitochondrion, complete genome
>NC_013753.1	Moschus moschiferus mitochondrion, complete genome
>NC_000845.1	Sus scrofa mitochondrion, complete genome
>NC_020677.1	Alces alces isolate Kazakhstan mitochondrion, complete genome
>NC_007703.1	Rangifer tarandus mitochondrion, complete genome
>NC_014044.1	Bison bonasus mitochondrion, complete genome
>NC_012920.1	Homo sapiens mitochondrion, complete genome
>NC_008092.1	Canis lupus mitochondrion, complete genome
>NC_027233.1	Bison priscus voucher SGE2 mitochondrion, complete genome
