## Supplementary material for "Bronze Age *Yersinia pestis* genome from sheep sheds light on hosts and evolution of a prehistoric plague lineage": Dataset S8

#assembly_accession	bioproject	biosample	wgs_master	refseq_category	taxid	species_taxid	organism_name	infraspecific_name	isolate	version_status	assembly_level	release_type	genome_rep	seq_rel_date	asm_name	asm_submitter	gbrs_paired_asm	paired_asm_comp	ftp_path	excluded_from_refseq	relation_to_type_material	asm_not_live_date	assembly_type	group	genome_size	genome_size_ungapped	gc_percent	replicon_count	scaffold_count	contig_count	annotation_provider	annotation_name	annotation_date	total_gene_count	protein_coding_gene_count	non_coding_gene_count	pubmed_id
GCF_000006645.1	PRJNA224116	SAMN02604093	na	na	187410	632	Yersinia pestis KIM10+	strain=KIM10+	na	latest	Complete Genome	Major	Full	2002/07/29	ASM664v1	Univ. Wisconsin	GCA_000006645.1	identical	https://ftp.ncbi.nlm.nih.gov/genomes/all/GCF/000/006/645/GCF_000006645.1_ASM664v1	na	na	na	haploid	bacteria	4701745	4701745	47.5	2	2	2	NCBI RefSeq	NCBI Prokaryotic Genome Annotation Pipeline (PGAP)	2023/06/04	4242	3947	105	9826348;12142430
GCF_000007885.1	PRJNA224116	SAMN02602970	na	na	229193	632	Yersinia pestis biovar Microtus str. 91001	strain=91001	na	latest	Complete Genome	Major	Full	2004/03/15	ASM788v1	Academy of Military Medical Sciences, The Institute of Microbiology and Epidemiology, China	GCA_000007885.1	identical	https://ftp.ncbi.nlm.nih.gov/genomes/all/GCF/000/007/885/GCF_000007885.1_ASM788v1	na	na	na	haploid	bacteria	4803217	4803217	47.5	5	5	5	NCBI RefSeq	NCBI Prokaryotic Genome Annotation Pipeline (PGAP)	2023/02/05	4365	4043	104	15262951;15368893
GCF_015190655.1	PRJNA224116	SAMN13021983	na	na	632	632	Yersinia pestis	strain=S19960127	na	latest	Complete Genome	Major	Full	2020/11/02	ASM1519065v1	National institute for communicable disease control and prevention	GCA_015190655.1	identical	https://ftp.ncbi.nlm.nih.gov/genomes/all/GCF/015/190/655/GCF_015190655.1_ASM1519065v1	na	na	na	haploid	bacteria	4852443	4852443	47.5	5	5	5	NCBI RefSeq	NCBI Prokaryotic Genome Annotation Pipeline (PGAP)	2023/06/04	4424	4116	107	na
GCF_000834495.1	PRJNA224116	SAMN03145064	na	na	632	632	Yersinia pestis	strain=El Dorado	na	latest	Complete Genome	Major	Full	2015/02/09	ASM83449v1	Los Alamos National Laboratory	GCA_000834495.1	identical	https://ftp.ncbi.nlm.nih.gov/genomes/all/GCF/000/834/495/GCF_000834495.1_ASM83449v1	na	na	na	haploid	bacteria	4838262	4838262	47.5	4	4	4	NCBI RefSeq	NCBI Prokaryotic Genome Annotation Pipeline (PGAP)	2023/06/04	4415	4084	98	25931590
GCF_000834335.1	PRJNA224116	SAMN03120838	na	na	632	632	Yersinia pestis	strain=Shasta	na	latest	Complete Genome	Major	Full	2015/02/09	ASM83433v1	Los Alamos National Laboratory	GCA_000834335.1	identical	https://ftp.ncbi.nlm.nih.gov/genomes/all/GCF/000/834/335/GCF_000834335.1_ASM83433v1	na	na	na	haploid	bacteria	4835409	4835409	47.5	4	4	4	NCBI RefSeq	NCBI Prokaryotic Genome Annotation Pipeline (PGAP)	2023/06/04	4412	4090	100	25931590
GCF_000834275.1	PRJNA224116	SAMN02769655	na	na	632	632	Yersinia pestis	strain=Harbin35	na	latest	Complete Genome	Major	Full	2015/02/09	ASM83427v1	Los Alamos National Laboratory	GCA_000834275.1	identical	https://ftp.ncbi.nlm.nih.gov/genomes/all/GCF/000/834/275/GCF_000834275.1_ASM83427v1	na	na	na	haploid	bacteria	4709246	4709246	47.5	4	4	4	NCBI RefSeq	NCBI Prokaryotic Genome Annotation Pipeline (PGAP)	2023/06/04	4291	3873	103	25931590
GCF_000834235.1	PRJNA224116	SAMN03074081	na	na	632	632	Yersinia pestis	strain=PBM19	na	latest	Complete Genome	Major	Full	2015/02/09	ASM83423v1	Los Alamos National Laboratory	GCA_000834235.1	identical	https://ftp.ncbi.nlm.nih.gov/genomes/all/GCF/000/834/235/GCF_000834235.1_ASM83423v1	na	na	na	haploid	bacteria	4861517	4861517	47.5	4	4	4	NCBI RefSeq	NCBI Prokaryotic Genome Annotation Pipeline (PGAP)	2023/06/04	4454	4068	100	25931590
GCF_000009065.1	PRJNA224116	SAMEA1705942	na	na	214092	632	Yersinia pestis CO92	strain=CO92	na	latest	Complete Genome	Major	Full	2003/05/06	ASM906v1	Sanger Institute	GCA_000009065.1	identical	https://ftp.ncbi.nlm.nih.gov/genomes/all/GCF/000/009/065/GCF_000009065.1_ASM906v1	na	na	na	haploid	bacteria	4829855	4829855	47.5	4	4	4	NCBI RefSeq	NCBI Prokaryotic Genome Annotation Pipeline (PGAP)	2023/06/04	4401	4108	100	11274119;11586360;12834539
GCF_001188935.1	PRJNA224116	SAMN03783058	na	na	1345704	632	Yersinia pestis 1413	strain=1413	na	latest	Complete Genome	Major	Full	2015/07/30	ASM118893v1	Los Alamos National Laboratory	GCA_001188935.1	identical	https://ftp.ncbi.nlm.nih.gov/genomes/all/GCF/001/188/935/GCF_001188935.1_ASM118893v1	na	na	na	haploid	bacteria	4736923	4736923	47.5	3	3	3	NCBI RefSeq	NCBI Prokaryotic Genome Annotation Pipeline (PGAP)	2023/06/04	4321	3980	103	26383663
GCF_001188715.1	PRJNA224116	SAMN03783057	na	na	1345705	632	Yersinia pestis 1522	strain=1522	na	latest	Complete Genome	Major	Full	2015/07/30	ASM118871v1	Los Alamos National Laboratory	GCA_001188715.1	identical	https://ftp.ncbi.nlm.nih.gov/genomes/all/GCF/001/188/715/GCF_001188715.1_ASM118871v1	na	na	na	haploid	bacteria	4738644	4738644	47.5	3	3	3	NCBI RefSeq	NCBI Prokaryotic Genome Annotation Pipeline (PGAP)	2023/06/04	4322	3987	102	26383663
GCF_001188675.1	PRJNA224116	SAMN02769799	na	na	1345701	632	Yersinia pestis 790	strain=790	na	latest	Chromosome	Major	Full	2015/07/30	ASM118867v1	Los Alamos National Laboratory	GCA_001188675.1	identical	https://ftp.ncbi.nlm.nih.gov/genomes/all/GCF/001/188/675/GCF_001188675.1_ASM118867v1	na	na	na	haploid	bacteria	4781906	4781806	47.5	3	3	3	NCBI RefSeq	NCBI Prokaryotic Genome Annotation Pipeline (PGAP)	2023/05/07	4355	4047	103	26383663
GCF_001188695.1	PRJNA224116	SAMN03782999	na	na	1345703	632	Yersinia pestis 1412	strain=1412	na	latest	Complete Genome	Major	Full	2015/07/30	ASM118869v1	Los Alamos National Laboratory	GCA_001188695.1	identical	https://ftp.ncbi.nlm.nih.gov/genomes/all/GCF/001/188/695/GCF_001188695.1_ASM118869v1	na	na	na	haploid	bacteria	4733482	4733482	47.5	3	3	3	NCBI RefSeq	NCBI Prokaryotic Genome Annotation Pipeline (PGAP)	2023/06/04	4318	3989	104	26383663
GCF_001188735.1	PRJNA224116	SAMN03943674	na	na	1345710	632	Yersinia pestis 1045	strain=1045	na	latest	Chromosome	Major	Full	2015/07/30	ASM118873v1	Los Alamos National Laboratory	GCA_001188735.1	identical	https://ftp.ncbi.nlm.nih.gov/genomes/all/GCF/001/188/735/GCF_001188735.1_ASM118873v1	na	na	na	haploid	bacteria	4684080	4683980	47.5	4	4	4	NCBI RefSeq	NCBI Prokaryotic Genome Annotation Pipeline (PGAP)	2023/02/05	4282	3917	102	26383663
GCF_001188775.1	PRJNA224116	SAMN03943654	na	na	1345707	632	Yersinia pestis 3770	strain=3770	na	latest	Complete Genome	Major	Full	2015/07/30	ASM118877v1	Los Alamos National Laboratory	GCA_001188775.1	identical	https://ftp.ncbi.nlm.nih.gov/genomes/all/GCF/001/188/775/GCF_001188775.1_ASM118877v1	na	na	na	haploid	bacteria	4735667	4735667	47.5	3	3	3	NCBI RefSeq	NCBI Prokaryotic Genome Annotation Pipeline (PGAP)	2023/06/04	4317	3981	101	26383663
GCF_001188815.1	PRJNA224116	SAMN03941711	na	na	1345702	632	Yersinia pestis 2944	strain=2944	na	latest	Complete Genome	Major	Full	2015/07/30	ASM118881v1	Los Alamos National Laboratory	GCA_001188815.1	identical	https://ftp.ncbi.nlm.nih.gov/genomes/all/GCF/001/188/815/GCF_001188815.1_ASM118881v1	na	na	na	haploid	bacteria	4672740	4672740	47.5	4	4	4	NCBI RefSeq	NCBI Prokaryotic Genome Annotation Pipeline (PGAP)	2023/06/04	4271	3919	98	26383663
GCF_001188755.1	PRJNA224116	SAMN03943569	na	na	1345708	632	Yersinia pestis 8787	strain=8787	na	latest	Complete Genome	Major	Full	2015/07/30	ASM118875v1	Los Alamos National Laboratory	GCA_001188755.1	identical	https://ftp.ncbi.nlm.nih.gov/genomes/all/GCF/001/188/755/GCF_001188755.1_ASM118875v1	na	na	na	haploid	bacteria	4675987	4675987	47.5	3	3	3	NCBI RefSeq	NCBI Prokaryotic Genome Annotation Pipeline (PGAP)	2023/06/04	4264	3912	103	26383663
GCF_001293415.1	PRJNA224116	SAMN03160774	na	na	214092	632	Yersinia pestis CO92	strain=CO92	na	latest	Complete Genome	Major	Full	2015/02/09	ASM129341v1	Los Alamos National Laboratory	GCA_001293415.1	identical	https://ftp.ncbi.nlm.nih.gov/genomes/all/GCF/001/293/415/GCF_001293415.1_ASM129341v1	na	na	na	haploid	bacteria	4722852	4722852	47.5	3	3	3	NCBI RefSeq	NCBI Prokaryotic Genome Annotation Pipeline (PGAP)	2023/04/07	4323	4000	99	25931590
GCF_001693595.1	PRJNA224116	SAMN05282282	na	na	632	632	Yersinia pestis	strain=Cadman	na	latest	Complete Genome	Major	Full	2016/07/26	ASM169359v1	USAMRIID	GCA_001693595.1	identical	https://ftp.ncbi.nlm.nih.gov/genomes/all/GCF/001/693/595/GCF_001693595.1_ASM169359v1	na	na	na	haploid	bacteria	4778555	4778555	47.5	4	4	4	NCBI RefSeq	NCBI Prokaryotic Genome Annotation Pipeline (PGAP)	2023/03/13	4387	4024	99	28328947
GCF_015159615.2	PRJNA224116	SAMN16431992	na	na	632	632	Yersinia pestis	strain=14D	na	latest	Complete Genome	Major	Full	2021/04/27	ASM1515961v2	RARI	GCA_015159615.2	identical	https://ftp.ncbi.nlm.nih.gov/genomes/all/GCF/015/159/615/GCF_015159615.2_ASM1515961v2	na	na	na	haploid	bacteria	4601712	4601712	47.5	1	1	1	NCBI RefSeq	NCBI Prokaryotic Genome Annotation Pipeline (PGAP)	2023/05/19	4149	3861	106	na
GCF_015337085.2	PRJNA224116	SAMN16619714	na	na	632	632	Yersinia pestis	strain=C-792	na	latest	Complete Genome	Major	Full	2021/04/27	ASM1533708v2	RARI	GCA_015337085.2	identical	https://ftp.ncbi.nlm.nih.gov/genomes/all/GCF/015/337/085/GCF_015337085.2_ASM1533708v2	na	na	na	haploid	bacteria	4481542	4481542	47.5	1	1	1	NCBI RefSeq	NCBI Prokaryotic Genome Annotation Pipeline (PGAP)	2023/06/04	4044	3727	106	na
GCF_003798345.1	PRJNA224116	SAMN10228582	na	na	632	632	Yersinia pestis	strain=FDAARGOS_602	na	latest	Complete Genome	Major	Full	2018/11/20	ASM379834v1	US Food and Drug Administration	GCA_003798345.1	identical	https://ftp.ncbi.nlm.nih.gov/genomes/all/GCF/003/798/345/GCF_003798345.1_ASM379834v1	na	na	na	haploid	bacteria	4784489	4784489	47.5	3	3	3	NCBI RefSeq	NCBI Prokaryotic Genome Annotation Pipeline (PGAP)	2023/02/22	4328	4007	106	na
GCF_003798225.1	PRJNA224116	SAMN10228581	na	na	632	632	Yersinia pestis	strain=FDAARGOS_601	na	latest	Complete Genome	Major	Full	2018/11/20	ASM379822v1	US Food and Drug Administration	GCA_003798225.1	identical	https://ftp.ncbi.nlm.nih.gov/genomes/all/GCF/003/798/225/GCF_003798225.1_ASM379822v1	na	na	na	haploid	bacteria	4930959	4930959	47.5	4	4	4	NCBI RefSeq	NCBI Prokaryotic Genome Annotation Pipeline (PGAP)	2023/04/23	4511	4129	105	na
GCF_024498375.1	PRJNA224116	SAMN21848823	na	na	632	632	Yersinia pestis	strain=R	na	latest	Complete Genome	Major	Full	2022/08/01	ASM2449837v1	National Institute for Communicable Disease Control and Prevention	GCA_024498375.1	identical	https://ftp.ncbi.nlm.nih.gov/genomes/all/GCF/024/498/375/GCF_024498375.1_ASM2449837v1	na	na	na	haploid	bacteria	4848095	4848095	47.5	3	3	3	NCBI RefSeq	NCBI Prokaryotic Genome Annotation Pipeline (PGAP)	2023/06/04	4415	4113	104	35787155
GCF_009295925.1	PRJNA224116	SAMN12991205	na	na	632	632	Yersinia pestis	strain=SCPM-O-B-6899 (231)	na	latest	Complete Genome	Major	Full	2019/10/24	ASM929592v1	SRCAMB	GCA_009295925.1	identical	https://ftp.ncbi.nlm.nih.gov/genomes/all/GCF/009/295/925/GCF_009295925.1_ASM929592v1	na	na	na	haploid	bacteria	4806721	4806721	47.5	4	4	4	NCBI RefSeq	NCBI Prokaryotic Genome Annotation Pipeline (PGAP)	2023/02/22	4376	4080	107	na
GCF_009296005.1	PRJNA224116	SAMN12991209	na	na	632	632	Yersinia pestis	strain=SCPM-O-B-6291 (C-25)	na	latest	Complete Genome	Major	Full	2019/10/24	ASM929600v1	SRCAMB	GCA_009296005.1	identical	https://ftp.ncbi.nlm.nih.gov/genomes/all/GCF/009/296/005/GCF_009296005.1_ASM929600v1	na	na	na	haploid	bacteria	4614086	4614086	47.5	3	3	3	NCBI RefSeq	NCBI Prokaryotic Genome Annotation Pipeline (PGAP)	2023/02/22	4184	3905	105	na
GCF_000013825.1	PRJNA224116	SAMN02598369	na	na	360102	632	Yersinia pestis Antiqua	strain=Antiqua	na	latest	Complete Genome	Major	Full	2006/06/09	ASM1382v1	DOE Joint Genome Institute	GCA_000013825.1	identical	https://ftp.ncbi.nlm.nih.gov/genomes/all/GCF/000/013/825/GCF_000013825.1_ASM1382v1	na	na	na	haploid	bacteria	4879836	4879836	47.5	4	4	4	NCBI RefSeq	NCBI Prokaryotic Genome Annotation Pipeline (PGAP)	2023/02/22	4462	4093	101	16740952
GCF_000022825.1	PRJNA224116	SAMN02603872	na	na	637385	632	Yersinia pestis D182038	strain=D182038	na	latest	Complete Genome	Major	Full	2009/11/04	ASM2282v1	State Key Laboratory for Infectious Disease Prevention and Control, Institute for Communicable Disease Control and Prevention, Chinese Center for Disease Control and Prevention	GCA_000022825.1	identical	https://ftp.ncbi.nlm.nih.gov/genomes/all/GCF/000/022/825/GCF_000022825.1_ASM2282v1	na	na	na	haploid	bacteria	4802263	4802263	47.5	4	4	4	NCBI RefSeq	NCBI Prokaryotic Genome Annotation Pipeline (PGAP)	2023/09/03	4390	3876	103	19815893
GCF_000834825.1	PRJNA224116	SAMN03174669	na	na	360102	632	Yersinia pestis Antiqua	strain=Antiqua	na	latest	Complete Genome	Major	Full	2015/02/09	ASM83482v1	Los Alamos National Laboratory	GCA_000834825.1	identical	https://ftp.ncbi.nlm.nih.gov/genomes/all/GCF/000/834/825/GCF_000834825.1_ASM83482v1	na	na	na	haploid	bacteria	4884396	4884396	47.5	4	4	4	NCBI RefSeq	NCBI Prokaryotic Genome Annotation Pipeline (PGAP)	2023/06/04	4476	4026	104	25931590
GCF_000834985.1	PRJNA224116	SAMN03202985	na	na	649716	632	Yersinia pestis Pestoides G	strain=Pestoides G	na	latest	Complete Genome	Major	Full	2015/02/09	ASM83498v1	Los Alamos National Laboratory	GCA_000834985.1	identical	https://ftp.ncbi.nlm.nih.gov/genomes/all/GCF/000/834/985/GCF_000834985.1_ASM83498v1	na	na	na	haploid	bacteria	4738142	4738142	47.5	3	3	3	NCBI RefSeq	NCBI Prokaryotic Genome Annotation Pipeline (PGAP)	2023/06/04	4320	3988	105	25931590
GCF_000834925.1	PRJNA224116	SAMN03218157	na	na	748678	632	Yersinia pestis str. Pestoides B	strain=Pestoides B	na	latest	Complete Genome	Major	Full	2015/02/09	ASM83492v1	Los Alamos National Laboratory	GCA_000834925.1	identical	https://ftp.ncbi.nlm.nih.gov/genomes/all/GCF/000/834/925/GCF_000834925.1_ASM83492v1	na	na	na	haploid	bacteria	4794427	4794427	47.5	4	4	4	NCBI RefSeq	NCBI Prokaryotic Genome Annotation Pipeline (PGAP)	2023/06/04	4338	3964	105	25931590
GCF_000834755.1	PRJNA224116	SAMN03074123	na	na	1035377	632	Yersinia pestis A1122	strain=A1122	na	latest	Complete Genome	Major	Full	2015/02/09	ASM83475v1	Los Alamos National Laboratory	GCA_000834755.1	identical	https://ftp.ncbi.nlm.nih.gov/genomes/all/GCF/000/834/755/GCF_000834755.1_ASM83475v1	na	na	na	haploid	bacteria	4674565	4674565	47.5	3	3	3	NCBI RefSeq	NCBI Prokaryotic Genome Annotation Pipeline (PGAP)	2023/06/04	4257	3952	98	25931590
GCF_000835005.1	PRJNA224116	SAMN03256395	na	na	632	632	Yersinia pestis	strain=Nairobi	na	latest	Chromosome	Major	Full	2015/02/09	ASM83500v1	Los Alamos National Laboratory	GCA_000835005.1	identical	https://ftp.ncbi.nlm.nih.gov/genomes/all/GCF/000/835/005/GCF_000835005.1_ASM83500v1	na	na	na	haploid	bacteria	4572683	4472683	47.5	2	2	2	NCBI RefSeq	NCBI Prokaryotic Genome Annotation Pipeline (PGAP)	2023/06/04	4088	3684	104	25931590
GCF_000834845.1	PRJNA224116	SAMN03177051	na	na	349746	632	Yersinia pestis Angola	strain=Angola	na	latest	Complete Genome	Major	Full	2015/02/09	ASM83484v1	Los Alamos National Laboratory	GCA_000834845.1	identical	https://ftp.ncbi.nlm.nih.gov/genomes/all/GCF/000/834/845/GCF_000834845.1_ASM83484v1	na	na	na	haploid	bacteria	4674610	4674610	47.5	4	4	4	NCBI RefSeq	NCBI Prokaryotic Genome Annotation Pipeline (PGAP)	2023/06/04	4311	3834	101	25931590
GCF_000834905.1	PRJNA224116	SAMN03216587	na	na	632	632	Yersinia pestis	strain=Java9	na	latest	Chromosome	Major	Full	2015/02/09	ASM83490v1	Los Alamos National Laboratory	GCA_000834905.1	identical	https://ftp.ncbi.nlm.nih.gov/genomes/all/GCF/000/834/905/GCF_000834905.1_ASM83490v1	na	na	na	haploid	bacteria	4830559	4829759	47.5	5	5	5	NCBI RefSeq	NCBI Prokaryotic Genome Annotation Pipeline (PGAP)	2023/04/09	4414	4098	101	25931590
GCF_000834775.1	PRJNA224116	SAMN03161124	na	na	632	632	Yersinia pestis	strain=Dodson	na	latest	Complete Genome	Major	Full	2015/02/09	ASM83477v1	Los Alamos National Laboratory	GCA_000834775.1	identical	https://ftp.ncbi.nlm.nih.gov/genomes/all/GCF/000/834/775/GCF_000834775.1_ASM83477v1	na	na	na	haploid	bacteria	4777968	4777968	47.5	3	3	3	NCBI RefSeq	NCBI Prokaryotic Genome Annotation Pipeline (PGAP)	2023/06/04	4354	4021	101	25931590
GCF_000834885.1	PRJNA224116	SAMN03216612	na	na	632	632	Yersinia pestis	strain=Nicholisk 41	na	latest	Complete Genome	Major	Full	2015/02/09	ASM83488v1	Los Alamos National Laboratory	GCA_000834885.1	identical	https://ftp.ncbi.nlm.nih.gov/genomes/all/GCF/000/834/885/GCF_000834885.1_ASM83488v1	na	na	na	haploid	bacteria	4700481	4700481	47.5	4	4	4	NCBI RefSeq	NCBI Prokaryotic Genome Annotation Pipeline (PGAP)	2023/06/04	4285	3901	105	25931590
GCF_009295965.1	PRJNA224116	SAMN12991208	na	na	632	632	Yersinia pestis	strain=SCPM-O-B-5935 (I-1996)	na	latest	Complete Genome	Major	Full	2019/10/24	ASM929596v1	SRCAMB	GCA_009295965.1	identical	https://ftp.ncbi.nlm.nih.gov/genomes/all/GCF/009/295/965/GCF_009295965.1_ASM929596v1	na	na	na	haploid	bacteria	4807288	4807288	47.5	4	4	4	NCBI RefSeq	NCBI Prokaryotic Genome Annotation Pipeline (PGAP)	2023/02/22	4366	4070	103	na
GCF_000970105.1	PRJNA224116	SAMN03160723	na	na	632	632	Yersinia pestis	strain=KIM5	na	latest	Chromosome	Major	Full	2015/04/07	ASM97010v1	Los Alamos National Laboratory	GCA_000970105.1	identical	https://ftp.ncbi.nlm.nih.gov/genomes/all/GCF/000/970/105/GCF_000970105.1_ASM97010v1	na	na	na	haploid	bacteria	4787503	4786503	47.5	4	4	4	NCBI RefSeq	NCBI Prokaryotic Genome Annotation Pipeline (PGAP)	2023/06/04	4357	4026	106	25931590
GCF_009363195.1	PRJNA224116	SAMN12991207	na	na	632	632	Yersinia pestis	strain=SCPM-O-B-5942 (I-2638)	na	latest	Complete Genome	Major	Full	2019/10/27	ASM936319v1	SRCAMB	GCA_009363195.1	identical	https://ftp.ncbi.nlm.nih.gov/genomes/all/GCF/009/363/195/GCF_009363195.1_ASM936319v1	na	na	na	haploid	bacteria	4848320	4848320	47.5	5	5	5	NCBI RefSeq	NCBI Prokaryotic Genome Annotation Pipeline (PGAP)	2023/02/22	4415	4122	106	na
GCF_001188795.1	PRJNA224116	SAMN03943655	na	na	1345706	632	Yersinia pestis 3067	strain=3067	na	latest	Complete Genome	Major	Full	2015/07/30	ASM118879v1	Los Alamos National Laboratory	GCA_001188795.1	identical	https://ftp.ncbi.nlm.nih.gov/genomes/all/GCF/001/188/795/GCF_001188795.1_ASM118879v1	na	na	na	haploid	bacteria	4736090	4736090	47.5	3	3	3	NCBI RefSeq	NCBI Prokaryotic Genome Annotation Pipeline (PGAP)	2023/06/04	4325	3999	101	26383663
GCF_015336085.1	PRJNA224116	SAMN16619712	na	na	632	632	Yersinia pestis	strain=C-781	na	latest	Complete Genome	Major	Full	2020/11/10	ASM1533608v1	RARI	GCA_015336085.1	identical	https://ftp.ncbi.nlm.nih.gov/genomes/all/GCF/015/336/085/GCF_015336085.1_ASM1533608v1	na	na	na	haploid	bacteria	4604910	4604910	47.5	1	1	1	NCBI RefSeq	NCBI Prokaryotic Genome Annotation Pipeline (PGAP)	2023/06/04	4132	3857	106	na
GCF_015336865.1	PRJNA224116	SAMN16619719	na	na	632	632	Yersinia pestis	strain=M-1974	na	latest	Complete Genome	Major	Full	2020/11/10	ASM1533686v1	RARI	GCA_015336865.1	identical	https://ftp.ncbi.nlm.nih.gov/genomes/all/GCF/015/336/865/GCF_015336865.1_ASM1533686v1	na	na	na	haploid	bacteria	4612708	4612708	47.5	1	1	1	NCBI RefSeq	NCBI Prokaryotic Genome Annotation Pipeline (PGAP)	2023/06/04	4130	3835	106	na
GCF_000590535.2	PRJNA224116	SAMN02598688	na	na	1455696	632	Yersinia pestis EV NIIEG	strain=EV NIIEG	na	latest	Complete Genome	Major	Full	2020/12/21	ASM59053v2	RusRAPI	GCA_000590535.2	identical	https://ftp.ncbi.nlm.nih.gov/genomes/all/GCF/000/590/535/GCF_000590535.2_ASM59053v2	na	na	na	haploid	bacteria	4553687	4553687	47.5	1	1	1	NCBI RefSeq	NCBI Prokaryotic Genome Annotation Pipeline (PGAP)	2023/06/04	4135	3861	100	na
GCF_015337285.1	PRJNA224116	SAMN16619713	na	na	632	632	Yersinia pestis	strain=C-783	na	latest	Complete Genome	Major	Full	2020/11/10	ASM1533728v1	RARI	GCA_015337285.1	identical	https://ftp.ncbi.nlm.nih.gov/genomes/all/GCF/015/337/285/GCF_015337285.1_ASM1533728v1	na	na	na	haploid	bacteria	4555347	4555347	47.5	1	1	1	NCBI RefSeq	NCBI Prokaryotic Genome Annotation Pipeline (PGAP)	2023/06/04	4113	3830	104	na
GCF_015336465.1	PRJNA224116	SAMN16619721	na	na	632	632	Yersinia pestis	strain=I-1252	na	latest	Complete Genome	Major	Full	2020/11/10	ASM1533646v1	RARI	GCA_015336465.1	identical	https://ftp.ncbi.nlm.nih.gov/genomes/all/GCF/015/336/465/GCF_015336465.1_ASM1533646v1	na	na	na	haploid	bacteria	4616538	4616538	47.5	1	1	1	NCBI RefSeq	NCBI Prokaryotic Genome Annotation Pipeline (PGAP)	2023/06/04	4141	3868	107	na
GCF_015338205.1	PRJNA224116	SAMN16619722	na	na	632	632	Yersinia pestis	strain=C-830	na	latest	Complete Genome	Major	Full	2020/11/10	ASM1533820v1	RARI	GCA_015338205.1	identical	https://ftp.ncbi.nlm.nih.gov/genomes/all/GCF/015/338/205/GCF_015338205.1_ASM1533820v1	na	na	na	haploid	bacteria	4501826	4501826	47.5	1	1	1	NCBI RefSeq	NCBI Prokaryotic Genome Annotation Pipeline (PGAP)	2023/06/04	4061	3776	103	na
GCF_015337445.1	PRJNA224116	SAMN16619715	na	na	632	632	Yersinia pestis	strain=KM 567	na	latest	Complete Genome	Major	Full	2020/11/10	ASM1533744v1	RARI	GCA_015337445.1	identical	https://ftp.ncbi.nlm.nih.gov/genomes/all/GCF/015/337/445/GCF_015337445.1_ASM1533744v1	na	na	na	haploid	bacteria	4499502	4499502	47.5	1	1	1	NCBI RefSeq	NCBI Prokaryotic Genome Annotation Pipeline (PGAP)	2023/06/04	4073	3799	105	na
GCF_015336265.1	PRJNA224116	SAMN16619718	na	na	632	632	Yersinia pestis	strain=M2029	na	latest	Complete Genome	Major	Full	2020/11/10	ASM1533626v1	RARI	GCA_015336265.1	identical	https://ftp.ncbi.nlm.nih.gov/genomes/all/GCF/015/336/265/GCF_015336265.1_ASM1533626v1	na	na	na	haploid	bacteria	4644349	4644349	47.5	1	1	1	NCBI RefSeq	NCBI Prokaryotic Genome Annotation Pipeline (PGAP)	2023/06/04	4165	3893	103	na
GCF_000013805.1	PRJNA224116	SAMN02598370	na	na	377628	632	Yersinia pestis Nepal516	strain=Nepal516	na	latest	Complete Genome	Major	Full	2006/06/09	ASM1380v1	DOE Joint Genome Institute	GCA_000013805.1	identical	https://ftp.ncbi.nlm.nih.gov/genomes/all/GCF/000/013/805/GCF_000013805.1_ASM1380v1	na	na	na	haploid	bacteria	4646286	4646286	47.5	3	3	3	NCBI RefSeq	NCBI Prokaryotic Genome Annotation Pipeline (PGAP)	2023/02/22	4209	3921	104	16740952
GCF_000016445.1	PRJNA224116	SAMN02598373	na	na	386656	632	Yersinia pestis Pestoides F	strain=Pestoides F	na	latest	Complete Genome	Major	Full	2007/04/13	ASM1644v1	US DOE Joint Genome Institute	GCA_000016445.1	identical	https://ftp.ncbi.nlm.nih.gov/genomes/all/GCF/000/016/445/GCF_000016445.1_ASM1644v1	na	na	na	haploid	bacteria	4725862	4725862	47.5	3	3	3	NCBI RefSeq	NCBI Prokaryotic Genome Annotation Pipeline (PGAP)	2023/03/10	4307	3988	104	na
GCF_000018805.1	PRJNA224116	SAMN02604042	na	na	349746	632	Yersinia pestis Angola	strain=Angola	na	latest	Complete Genome	Major	Full	2007/12/12	ASM1880v1	TIGR	GCA_000018805.1	identical	https://ftp.ncbi.nlm.nih.gov/genomes/all/GCF/000/018/805/GCF_000018805.1_ASM1880v1	na	na	na	haploid	bacteria	4687014	4687014	47.5	3	3	3	NCBI RefSeq	NCBI Prokaryotic Genome Annotation Pipeline (PGAP)	2023/02/22	4319	3888	102	20061468
GCF_000022845.1	PRJNA224116	SAMN02603873	na	na	637386	632	Yersinia pestis Z176003	strain=Z176003	na	latest	Complete Genome	Major	Full	2010/04/08	ASM2284v1	State Key Laboratory for Infectious Disease Prevention and Control, Institute for Communicable Disease Control and Prevention, Chinese Center for Disease Control and Prevention	GCA_000022845.1	identical	https://ftp.ncbi.nlm.nih.gov/genomes/all/GCF/000/022/845/GCF_000022845.1_ASM2284v1	na	na	na	haploid	bacteria	4725788	4725788	47.5	4	4	4	NCBI RefSeq	NCBI Prokaryotic Genome Annotation Pipeline (PGAP)	2023/02/12	4325	4033	98	20453098
GCF_000022805.1	PRJNA224116	SAMN02603871	na	na	637382	632	Yersinia pestis D106004	strain=D106004	na	latest	Complete Genome	Major	Full	2009/11/04	ASM2280v1	State Key Laboratory for Infectious Disease Prevention and Control, Institute for Communicable Disease Control and Prevention	GCA_000022805.1	identical	https://ftp.ncbi.nlm.nih.gov/genomes/all/GCF/000/022/805/GCF_000022805.1_ASM2280v1	na	na	na	haploid	bacteria	4812922	4812922	47.5	4	4	4	NCBI RefSeq	NCBI Prokaryotic Genome Annotation Pipeline (PGAP)	2023/02/12	4378	3964	100	19815893
GCF_000222975.1	PRJNA224116	SAMN02603531	na	representative genome	1035377	632	Yersinia pestis A1122	strain=A1122	na	latest	Complete Genome	Major	Full	2011/08/05	ASM22297v1	Los Alamos National Lab	GCA_000222975.1	identical	https://ftp.ncbi.nlm.nih.gov/genomes/all/GCF/000/222/975/GCF_000222975.1_ASM22297v1	na	na	na	haploid	bacteria	4658411	4658411	47.5	3	3	3	NCBI RefSeq	NCBI Prokaryotic Genome Annotation Pipeline (PGAP)	2023/04/07	4234	3973	96	na
GCF_000186725.1	PRJNA224116	SAMN02603222	na	na	547048	632	Yersinia pestis biovar Medievalis str. Harbin 35	strain=Harbin 35	na	latest	Complete Genome	Major	Full	2011/01/25	ASM18672v1	ERIC (Enteropathogen Resource Integration Center)	GCA_000186725.1	identical	https://ftp.ncbi.nlm.nih.gov/genomes/all/GCF/000/186/725/GCF_000186725.1_ASM18672v1	na	na	na	haploid	bacteria	4709501	4709501	47.5	4	4	4	NCBI RefSeq	NCBI Prokaryotic Genome Annotation Pipeline (PGAP)	2023/03/10	4313	3930	105	na
GCF_009295945.1	PRJNA224116	SAMN12991206	na	na	632	632	Yersinia pestis	strain=SCPM-O-DNA-18 (I-3113)	na	latest	Complete Genome	Major	Full	2019/10/24	ASM929594v1	SRCAMB	GCA_009295945.1	identical	https://ftp.ncbi.nlm.nih.gov/genomes/all/GCF/009/295/945/GCF_009295945.1_ASM929594v1	na	na	na	haploid	bacteria	4759144	4759144	47.5	5	5	5	NCBI RefSeq	NCBI Prokaryotic Genome Annotation Pipeline (PGAP)	2023/02/22	4355	4069	104	na
GCF_015338045.2	PRJNA224116	SAMN16619720	na	na	632	632	Yersinia pestis	strain=M2085	na	latest	Complete Genome	Major	Full	2021/04/27	ASM1533804v2	RARI	GCA_015338045.2	identical	https://ftp.ncbi.nlm.nih.gov/genomes/all/GCF/015/338/045/GCF_015338045.2_ASM1533804v2	na	na	na	haploid	bacteria	4636545	4636545	47.5	1	1	1	NCBI RefSeq	NCBI Prokaryotic Genome Annotation Pipeline (PGAP)	2023/06/04	4163	3855	106	na
GCF_000834315.1	PRJNA224116	SAMN03121016	na	na	386656	632	Yersinia pestis Pestoides F	strain=Pestoides F	na	latest	Complete Genome	Major	Full	2015/02/09	ASM83431v1	Los Alamos National Laboratory	GCA_000834315.1	identical	https://ftp.ncbi.nlm.nih.gov/genomes/all/GCF/000/834/315/GCF_000834315.1_ASM83431v1	na	na	na	haploid	bacteria	4728318	4728318	47.5	3	3	3	NCBI RefSeq	NCBI Prokaryotic Genome Annotation Pipeline (PGAP)	2023/06/04	4308	3982	105	25931590
GCF_024498395.1	PRJNA224116	SAMN21848822	na	na	632	632	Yersinia pestis	strain=94	na	latest	Complete Genome	Major	Full	2022/08/01	ASM2449839v1	National Institute for Communicable Disease Control and Prevention	GCA_024498395.1	identical	https://ftp.ncbi.nlm.nih.gov/genomes/all/GCF/024/498/395/GCF_024498395.1_ASM2449839v1	na	na	na	haploid	bacteria	4834935	4834935	47.5	4	4	4	NCBI RefSeq	NCBI Prokaryotic Genome Annotation Pipeline (PGAP)	2023/06/04	4391	4090	104	35787155
GCF_024758685.1	PRJNA224116	SAMN27736294	na	na	665028	632	Yersinia pestis EV76-CN	strain=EV76-CN	na	latest	Complete Genome	Major	Full	2022/08/29	ASM2475868v1	Third Military Medical University	GCA_024758685.1	identical	https://ftp.ncbi.nlm.nih.gov/genomes/all/GCF/024/758/685/GCF_024758685.1_ASM2475868v1	na	na	na	haploid	bacteria	4792816	4792816	47.5	4	4	4	NCBI RefSeq	NCBI Prokaryotic Genome Annotation Pipeline (PGAP)	2023/06/04	4391	4064	100	na
GCF_024498415.1	PRJNA224116	SAMN21848824	na	na	632	632	Yersinia pestis	strain=20	na	latest	Complete Genome	Major	Full	2022/08/01	ASM2449841v1	National Institute for Communicable Disease Control and Prevention	GCA_024498415.1	identical	https://ftp.ncbi.nlm.nih.gov/genomes/all/GCF/024/498/415/GCF_024498415.1_ASM2449841v1	na	na	na	haploid	bacteria	4804290	4804290	47.5	4	4	4	NCBI RefSeq	NCBI Prokaryotic Genome Annotation Pipeline (PGAP)	2023/06/04	4377	4073	102	35787155
GCF_003798205.1	PRJNA224116	SAMN10228583	na	na	632	632	Yersinia pestis	strain=FDAARGOS_603	na	latest	Complete Genome	Major	Full	2018/11/20	ASM379820v1	US Food and Drug Administration	GCA_003798205.1	identical	https://ftp.ncbi.nlm.nih.gov/genomes/all/GCF/003/798/205/GCF_003798205.1_ASM379820v1	na	na	na	haploid	bacteria	4929654	4929654	47.5	5	5	5	NCBI RefSeq	NCBI Prokaryotic Genome Annotation Pipeline (PGAP)	2023/02/22	4502	4148	107	na
GCF_015337825.2	PRJNA224116	SAMN16619717	na	na	632	632	Yersinia pestis	strain=M-1770	na	latest	Complete Genome	Major	Full	2021/04/27	ASM1533782v2	RARI	GCA_015337825.2	identical	https://ftp.ncbi.nlm.nih.gov/genomes/all/GCF/015/337/825/GCF_015337825.2_ASM1533782v2	na	na	na	haploid	bacteria	4612530	4612530	47.5	1	1	1	NCBI RefSeq	NCBI Prokaryotic Genome Annotation Pipeline (PGAP)	2023/06/04	4151	3846	106	na
GCF_009295985.1	PRJNA224116	SAMN07176224	na	na	1234662	632	Yersinia pestis subsp. pestis bv. Medievalis	strain=SCPM-O-B-6530	na	latest	Complete Genome	Major	Full	2019/10/24	ASM929598v1	SRCAMB	GCA_009295985.1	identical	https://ftp.ncbi.nlm.nih.gov/genomes/all/GCF/009/295/985/GCF_009295985.1_ASM929598v1	na	na	na	haploid	bacteria	4783760	4783760	47.5	5	5	5	NCBI RefSeq	NCBI Prokaryotic Genome Annotation Pipeline (PGAP)	2023/02/22	4362	4036	105	na
GCF_015337645.1	PRJNA224116	SAMN16619716	na	na	632	632	Yersinia pestis	strain=M-1482	na	latest	Complete Genome	Major	Full	2020/11/10	ASM1533764v1	RARI	GCA_015337645.1	identical	https://ftp.ncbi.nlm.nih.gov/genomes/all/GCF/015/337/645/GCF_015337645.1_ASM1533764v1	na	na	na	haploid	bacteria	4610990	4610990	47.5	1	1	1	NCBI RefSeq	NCBI Prokaryotic Genome Annotation Pipeline (PGAP)	2023/06/04	4139	3830	106	na
GCF_015336695.1	PRJNA224116	SAMN16619723	na	na	632	632	Yersinia pestis	strain=M2086	na	latest	Complete Genome	Major	Full	2020/11/10	ASM1533669v1	RARI	GCA_015336695.1	identical	https://ftp.ncbi.nlm.nih.gov/genomes/all/GCF/015/336/695/GCF_015336695.1_ASM1533669v1	na	na	na	haploid	bacteria	4617857	4617857	47.5	1	1	1	NCBI RefSeq	NCBI Prokaryotic Genome Annotation Pipeline (PGAP)	2023/06/04	4152	3857	106	na
GCF_000047365.1	PRJNA224116	SAMEA3138251	na	na	273123	633	Yersinia pseudotuberculosis IP 32953	strain=IP 32953	na	latest	Complete Genome	Major	Full	2006/06/12	ASM4736v1	Lawrence Livermore National Laboratory	GCA_000047365.1	identical	https://ftp.ncbi.nlm.nih.gov/genomes/all/GCF/000/047/365/GCF_000047365.1_ASM4736v1	na	na	na	haploid	bacteria	4840898	4840898	47.5	3	3	3	NCBI RefSeq	NCBI Prokaryotic Genome Annotation Pipeline (PGAP)	2023/04/05	4344	4078	117	15358858
GCF_000834435.1	PRJNA224116	SAMN03144835	na	na	633	633	Yersinia pseudotuberculosis	strain=1	na	latest	Complete Genome	Major	Full	2015/02/09	ASM83443v1	Los Alamos National Laboratory	GCA_000834435.1	identical	https://ftp.ncbi.nlm.nih.gov/genomes/all/GCF/000/834/435/GCF_000834435.1_ASM83443v1	na	na	na	haploid	bacteria	4728337	4728337	47.5	1	1	1	NCBI RefSeq	NCBI Prokaryotic Genome Annotation Pipeline (PGAP)	2022/12/12	4199	3959	114	25931590
GCF_000750315.1	PRJNA224116	SAMN02906921	na	na	633	633	Yersinia pseudotuberculosis	strain=ATCC 6904	na	latest	Complete Genome	Major	Full	2014/09/09	ASM75031v1	Los Alamos National Laboratory	GCA_000750315.1	identical	https://ftp.ncbi.nlm.nih.gov/genomes/all/GCF/000/750/315/GCF_000750315.1_ASM75031v1	na	na	na	haploid	bacteria	4806594	4806594	47.5	1	1	1	NCBI RefSeq	NCBI Prokaryotic Genome Annotation Pipeline (PGAP)	2022/12/12	4317	4041	111	25342679
GCF_000834295.1	PRJNA224116	SAMN03121000	na	representative genome	273123	633	Yersinia pseudotuberculosis IP 32953	strain=IP32953	na	latest	Complete Genome	Major	Full	2015/02/09	ASM83429v1	Los Alamos National Laboratory	GCA_000834295.1	identical	https://ftp.ncbi.nlm.nih.gov/genomes/all/GCF/000/834/295/GCF_000834295.1_ASM83429v1	na	na	na	haploid	bacteria	4839430	4839430	47.5	3	3	3	NCBI RefSeq	NCBI Prokaryotic Genome Annotation Pipeline (PGAP)	2022/12/12	4343	4084	117	25931590
GCF_000834415.1	PRJNA224116	SAMN03140184	na	na	633	633	Yersinia pseudotuberculosis	strain=EP2/+	na	latest	Complete Genome	Major	Full	2015/02/09	ASM83441v1	Los Alamos National Laboratory	GCA_000834415.1	identical	https://ftp.ncbi.nlm.nih.gov/genomes/all/GCF/000/834/415/GCF_000834415.1_ASM83441v1	na	na	na	haploid	bacteria	4774559	4774559	47.5	2	2	2	NCBI RefSeq	NCBI Prokaryotic Genome Annotation Pipeline (PGAP)	2022/12/12	4283	4007	113	25931590
GCF_003798305.1	PRJNA224116	SAMN10228559	na	na	633	633	Yersinia pseudotuberculosis	strain=FDAARGOS_579	na	latest	Complete Genome	Major	Full	2018/11/20	ASM379830v1	US Food and Drug Administration	GCA_003798305.1	identical	https://ftp.ncbi.nlm.nih.gov/genomes/all/GCF/003/798/305/GCF_003798305.1_ASM379830v1	na	na	na	haploid	bacteria	4681477	4681477	47.5	2	2	2	NCBI RefSeq	NCBI Prokaryotic Genome Annotation Pipeline (PGAP)	2023/07/17	4232	3957	116	na
GCF_003798285.1	PRJNA224116	SAMN10228563	na	na	633	633	Yersinia pseudotuberculosis	strain=FDAARGOS_583	na	latest	Complete Genome	Major	Full	2018/11/20	ASM379828v1	US Food and Drug Administration	GCA_003798285.1	identical	https://ftp.ncbi.nlm.nih.gov/genomes/all/GCF/003/798/285/GCF_003798285.1_ASM379828v1	na	na	na	haploid	bacteria	4652188	4652188	47.5	2	2	2	NCBI RefSeq	NCBI Prokaryotic Genome Annotation Pipeline (PGAP)	2023/07/17	4125	3866	117	na
GCF_003798425.1	PRJNA224116	SAMN10228561	na	na	633	633	Yersinia pseudotuberculosis	strain=FDAARGOS_581	na	latest	Complete Genome	Major	Full	2018/11/20	ASM379842v1	US Food and Drug Administration	GCA_003798425.1	identical	https://ftp.ncbi.nlm.nih.gov/genomes/all/GCF/003/798/425/GCF_003798425.1_ASM379842v1	na	na	na	haploid	bacteria	5096964	5096964	47.5	2	2	2	NCBI RefSeq	NCBI Prokaryotic Genome Annotation Pipeline (PGAP)	2023/07/17	4640	4357	119	na
GCF_003798385.1	PRJNA224116	SAMN10228564	na	na	633	633	Yersinia pseudotuberculosis	strain=FDAARGOS_584	na	latest	Complete Genome	Major	Full	2018/11/20	ASM379838v1	US Food and Drug Administration	GCA_003798385.1	identical	https://ftp.ncbi.nlm.nih.gov/genomes/all/GCF/003/798/385/GCF_003798385.1_ASM379838v1	na	na	na	haploid	bacteria	4689430	4689430	47.5	1	1	1	NCBI RefSeq	NCBI Prokaryotic Genome Annotation Pipeline (PGAP)	2023/11/14	4243	3989	116	na
GCF_003814345.1	PRJNA224116	SAMN09397111	na	na	633	633	Yersinia pseudotuberculosis	strain=IP2666pIB1	na	latest	Complete Genome	Major	Full	2018/11/23	ASM381434v1	University of California - Santa Cruz	GCA_003814345.1	identical	https://ftp.ncbi.nlm.nih.gov/genomes/all/GCF/003/814/345/GCF_003814345.1_ASM381434v1	na	na	na	haploid	bacteria	4681481	4681481	47.5	2	2	2	NCBI RefSeq	NCBI Prokaryotic Genome Annotation Pipeline (PGAP)	2023/03/23	4230	3955	116	na
GCF_900637475.1	PRJNA224116	SAMEA4442458	na	na	633	633	Yersinia pseudotuberculosis	strain=NCTC10275	na	latest	Complete Genome	Major	Full	2018/12/20	51108_B01	SC	GCA_900637475.1	identical	https://ftp.ncbi.nlm.nih.gov/genomes/all/GCF/900/637/475/GCF_900637475.1_51108_B01	na	assembly from type material	na	haploid	bacteria	4610200	4610200	47.5	1	1	1	NCBI RefSeq	NCBI Prokaryotic Genome Annotation Pipeline (PGAP)	2022/12/27	4082	3817	114	na
GCF_000834945.1	PRJNA224116	SAMN03223176	na	na	748672	633	Yersinia pseudotuberculosis str. PA3606	strain=Pa3606	na	latest	Complete Genome	Major	Full	2015/02/09	ASM83494v1	Los Alamos National Laboratory	GCA_000834945.1	identical	https://ftp.ncbi.nlm.nih.gov/genomes/all/GCF/000/834/945/GCF_000834945.1_ASM83494v1	na	na	na	haploid	bacteria	4830299	4830299	47.5	3	3	3	NCBI RefSeq	NCBI Prokaryotic Genome Annotation Pipeline (PGAP)	2022/12/12	4301	4036	116	25931590
GCF_900092345.1	PRJNA224116	SAMEA3988158	na	na	633	633	Yersinia pseudotuberculosis	na	NZYP4713	latest	Complete Genome	Major	Full	2017/01/03	YP4713	UNIVERSITY OF MELBOURNE	GCA_900092345.1	identical	https://ftp.ncbi.nlm.nih.gov/genomes/all/GCF/900/092/345/GCF_900092345.1_YP4713	na	na	na	haploid	bacteria	4794091	4794091	47.5	2	2	2	NCBI RefSeq	NCBI Prokaryotic Genome Annotation Pipeline (PGAP)	2022/12/25	4308	4048	115	na
GCF_003798405.1	PRJNA224116	SAMN10228562	na	na	633	633	Yersinia pseudotuberculosis	strain=FDAARGOS_582	na	latest	Complete Genome	Major	Full	2018/11/20	ASM379840v1	US Food and Drug Administration	GCA_003798405.1	identical	https://ftp.ncbi.nlm.nih.gov/genomes/all/GCF/003/798/405/GCF_003798405.1_ASM379840v1	na	na	na	haploid	bacteria	4832460	4832460	47.5	2	2	2	NCBI RefSeq	NCBI Prokaryotic Genome Annotation Pipeline (PGAP)	2023/07/17	4355	4099	115	na
GCF_900636705.1	PRJNA224116	SAMEA3729943	na	na	633	633	Yersinia pseudotuberculosis	strain=NCTC3571	na	latest	Complete Genome	Major	Full	2018/12/20	43908_A02	SC	GCA_900636705.1	identical	https://ftp.ncbi.nlm.nih.gov/genomes/all/GCF/900/636/705/GCF_900636705.1_43908_A02	na	na	na	haploid	bacteria	4938759	4938759	47.5	1	1	1	NCBI RefSeq	NCBI Prokaryotic Genome Annotation Pipeline (PGAP)	2022/12/27	4465	4201	113	na
GCF_000016945.1	PRJNA224116	SAMN02604043	na	na	349747	633	Yersinia pseudotuberculosis IP 31758	strain=IP 31758	na	latest	Complete Genome	Major	Full	2007/07/23	ASM1694v1	TIGR	GCA_000016945.1	identical	https://ftp.ncbi.nlm.nih.gov/genomes/all/GCF/000/016/945/GCF_000016945.1_ASM1694v1	na	na	na	haploid	bacteria	4935125	4935125	47	3	3	3	NCBI RefSeq	NCBI Prokaryotic Genome Annotation Pipeline (PGAP)	2023/03/12	4401	4156	116	17784789
GCF_020889805.1	PRJNA224116	SAMN16418511	na	na	633	633	Yersinia pseudotuberculosis	strain=598	na	latest	Chromosome	Major	Full	2021/11/19	ASM2088980v1	N.F.Gamaleya National Research Center for Epidemiology and Microbiology	GCA_020889805.1	identical	https://ftp.ncbi.nlm.nih.gov/genomes/all/GCF/020/889/805/GCF_020889805.1_ASM2088980v1	na	na	na	haploid	bacteria	4949806	4949706	47.5	3	3	3	NCBI RefSeq	NCBI Prokaryotic Genome Annotation Pipeline (PGAP)	2022/12/18	4434	4163	116	na
GCF_000834475.1	PRJNA224116	SAMN03144729	na	na	502801	633	Yersinia pseudotuberculosis PB1/+	strain=PB1/+	na	latest	Complete Genome	Major	Full	2015/02/09	ASM83447v1	Los Alamos National Laboratory	GCA_000834475.1	identical	https://ftp.ncbi.nlm.nih.gov/genomes/all/GCF/000/834/475/GCF_000834475.1_ASM83447v1	na	na	na	haploid	bacteria	4765387	4765387	47.5	2	2	2	NCBI RefSeq	NCBI Prokaryotic Genome Annotation Pipeline (PGAP)	2022/12/12	4262	4003	114	25931590
GCF_000834355.1	PRJNA224116	SAMN03140242	na	na	633	633	Yersinia pseudotuberculosis	strain=MD67	na	latest	Complete Genome	Major	Full	2015/02/09	ASM83435v1	Los Alamos National Laboratory	GCA_000834355.1	identical	https://ftp.ncbi.nlm.nih.gov/genomes/all/GCF/000/834/355/GCF_000834355.1_ASM83435v1	na	na	na	haploid	bacteria	4729753	4729753	47.5	1	1	1	NCBI RefSeq	NCBI Prokaryotic Genome Annotation Pipeline (PGAP)	2022/12/12	4212	3974	115	25931590
GCF_000834375.1	PRJNA224116	SAMN03144706	na	na	502800	633	Yersinia pseudotuberculosis YPIII	strain=YPIII	na	latest	Complete Genome	Major	Full	2015/02/09	ASM83437v1	Los Alamos National Laboratory	GCA_000834375.1	identical	https://ftp.ncbi.nlm.nih.gov/genomes/all/GCF/000/834/375/GCF_000834375.1_ASM83437v1	na	na	na	haploid	bacteria	4689436	4689436	47.5	1	1	1	NCBI RefSeq	NCBI Prokaryotic Genome Annotation Pipeline (PGAP)	2022/12/12	4232	3979	116	25931590
GCF_003546905.1	PRJNA224116	SAMN06173355	na	na	633	633	Yersinia pseudotuberculosis	strain=FDAARGOS_342	na	latest	Complete Genome	Major	Full	2018/09/11	ASM354690v1	US Food and Drug Administration	GCA_003546905.1	identical	https://ftp.ncbi.nlm.nih.gov/genomes/all/GCF/003/546/905/GCF_003546905.1_ASM354690v1	na	na	na	haploid	bacteria	4905554	4905554	47.5	1	1	1	NCBI RefSeq	NCBI Prokaryotic Genome Annotation Pipeline (PGAP)	2023/11/18	4400	4116	113	na
GCF_003798445.1	PRJNA224116	SAMN10228560	na	na	633	633	Yersinia pseudotuberculosis	strain=FDAARGOS_580	na	latest	Complete Genome	Major	Full	2018/11/20	ASM379844v1	US Food and Drug Administration	GCA_003798445.1	identical	https://ftp.ncbi.nlm.nih.gov/genomes/all/GCF/003/798/445/GCF_003798445.1_ASM379844v1	na	na	na	haploid	bacteria	4981010	4981010	47.5	2	2	2	NCBI RefSeq	NCBI Prokaryotic Genome Annotation Pipeline (PGAP)	2023/07/17	4486	4197	113	na
GCF_900635755.1	PRJNA224116	SAMEA2771253	na	na	633	633	Yersinia pseudotuberculosis	strain=NCTC10217	na	latest	Complete Genome	Major	Full	2018/12/20	33467_B01	SC	GCA_900635755.1	identical	https://ftp.ncbi.nlm.nih.gov/genomes/all/GCF/900/635/755/GCF_900635755.1_33467_B01	na	na	na	haploid	bacteria	4687913	4687913	47.5	1	1	1	NCBI RefSeq	NCBI Prokaryotic Genome Annotation Pipeline (PGAP)	2023/04/06	4156	3912	116	na
GCF_900635715.1	PRJNA224116	SAMEA2689764	na	na	633	633	Yersinia pseudotuberculosis	strain=NCTC8480	na	latest	Complete Genome	Major	Full	2018/12/20	32473_H02	SC	GCA_900635715.1	identical	https://ftp.ncbi.nlm.nih.gov/genomes/all/GCF/900/635/715/GCF_900635715.1_32473_H02	na	na	na	haploid	bacteria	4678752	4678752	47.5	1	1	1	NCBI RefSeq	NCBI Prokaryotic Genome Annotation Pipeline (PGAP)	2023/04/06	4137	3887	119	na
GCF_008693365.1	PRJNA224116	SAMN11056380	na	na	633	633	Yersinia pseudotuberculosis	strain=FDAARGOS_665	na	latest	Complete Genome	Major	Full	2019/09/25	ASM869336v1	US Food and Drug Administration	GCA_008693365.1	identical	https://ftp.ncbi.nlm.nih.gov/genomes/all/GCF/008/693/365/GCF_008693365.1_ASM869336v1	na	na	na	haploid	bacteria	4367018	4367018	47.5	1	1	1	NCBI RefSeq	NCBI Prokaryotic Genome Annotation Pipeline (PGAP)	2023/11/03	3900	3581	108	na
GCF_030294965.1	PRJNA224116	SAMD00298285	na	na	633	633	Yersinia pseudotuberculosis	strain=72344	na	latest	Complete Genome	Major	Full	2023/04/22	ASM3029496v1	Department of Infectious Diseases	GCA_030294965.1	identical	https://ftp.ncbi.nlm.nih.gov/genomes/all/GCF/030/294/965/GCF_030294965.1_ASM3029496v1	na	na	na	haploid	bacteria	4923328	4923328	47.5	2	2	2	NCBI RefSeq	NCBI Prokaryotic Genome Annotation Pipeline (PGAP)	2023/06/22	4434	4169	113	na
GCF_030644845.1	PRJNA224116	SAMN36701287	na	na	633	633	Yersinia pseudotuberculosis	strain=SP-1303	na	latest	Complete Genome	Major	Full	2023/08/05	ASM3064484v1	Institut Pasteur	GCA_030644845.1	identical	https://ftp.ncbi.nlm.nih.gov/genomes/all/GCF/030/644/845/GCF_030644845.1_ASM3064484v1	na	na	na	haploid	bacteria	4979983	4979983	47.5	5	5	5	NCBI RefSeq	NCBI Prokaryotic Genome Annotation Pipeline (PGAP)	2023/08/05	4457	4186	116	na
