## Supplementary material for "Bronze Age *Yersinia pestis* genome from sheep sheds light on hosts and evolution of a prehistoric plague lineage": Table S1

#Table S1. Califf regions considered and plotted in Figure S5. Regions which were annotated in Califf et al 2015 Table 1 as unique to Y. pseudotuberculosis and regions in Table 3 which had a either a corresponding YPTB reference in Table S3, or had specificity to Y. pseudotuberculosis were considered. Regions which blastp results or Califf results indicated that there was no specificity to Y. pse…
califf_region_annotations	califf_region_accession	YPTB_accession	Notes	Plotted in Figure S5	Table source
Hypothetical protein	WP_038824878	YPTB2539	IP32953 blast result: 100% query coverage, 96.36% identity	TRUE	1
Uracil transporter	WP_038824557	YPTB2793	IP32953 blast result: 100%, 99.77% identity	TRUE	1
Hypothetical protein	WP_011192493	YPTB2207		TRUE	1
Aldehyde dehydrogenase	WP_011192485	YPTB2197		TRUE	1
TonB-dependent vitamin B12 receptor	ACA70332	NA	Record suppressed, No corresponding IP32953 entry	FALSE	1
Hypothetical protein	WP_038824929	YPTB2206	IP32953 blast result: 89% query coverage, 99.3% identity; Record suppressed	TRUE	1
Hypothetical protein	ABS48865	YPTB1201-YPTB1214	blast results indicate 16kb region with high conservation across pestis; possible mislabeled sequence	FALSE	1
Y. pseudotuberculosisSpecific genes	YPTB1058; YPTB1495; YPTB3368; YPTB0872-YPTB0878; YPTB2193-YPTB2201	YPTB1058; YPTB1495; YPTB3368; YPTB0872-YPTB0878; YPTB2193-YPTB2201		TRUE	3,S3
DFR4	AF426171	NA	No corresponding IP32953 entry	FALSE	3,S3
PDE2	YPTB1308 and y2909	YPTB1308	High conservation (100%) across pestis, frameshift in pestis	FALSE	3,S3
PDE3	YPTB3308 and y3389	YPTB3308	High conservation (93%) across pestis	FALSE	3,S3
htrB	YPTB2490	YPTB2490	Included in R5 (Y. pseudotuberculosisSpecific genes)	TRUE	3,S3
srfA	YPTB2212	YPTB2212	High conservation (100%) across pestis	FALSE	3,S3
srfB	YPTB2213	YPTB2213	High conservation (100%) across pestis	FALSE	3,S3
Haemolysin genes	YPTB3450–YPTB3459	YPTB3450–YPTB3459	plotted as Heamolysin	TRUE	3,S3
