## Supplementary material for "Bronze Age *Yersinia pestis* genome from sheep sheds light on hosts and evolution of a prehistoric plague lineage": Table S2

Table S2. Genes carrying signatures of parallel evolution using all dead-end, external nonsynonymous mutations (N = 23) identified on the LNBA lineage. GeneName is the annotated gene name of the locus from the CO92 reference genome feature file. Set to '.' if not provided. ProbPoisson provides the uncorrected p-value calculation using a poisson survival function given the per-base mutational prob…
GeneID	YPOLocustag	GenomicLocation	GeneName	NumMuts	NumMutsNonsyn	NumMutsSyn	Mutations	GeneLen	ProbPoisson	FDR_ProbPoisson	AASeq	NucSeq	Notes
WP_002212253.1	YPO0006	NC_003143.1:5823-7691	kup	2	2	0	KLE048:P410S,MIB054:Q563L	1869	0.0002182028328	0.0003860511658	MSTEHKQYLSAVTLAAIGVVYGDIGTSPLYTLRECFSGHYGFDVRPDVVFGFLSLIFWMLILVVSVKYLTYVMRADNAGEGGILTLMSLAGRNTSSRATSILVVLGLIGGSFFYGEVVITPAISVMSAIEGLEIAAPALDPYIVPCSIAVLTLLFVIQKHGTGSVGKLFAPVMLVWFLTLALLGLRSIIANPEVLAALNPKWAISFFVEYKSVSFFALGAVVLAITGVEALYADMGHFGKFPIRLAWFTVVLPSLVLNYFGQGALLLKNPEAIKNPFFLLAPDWALIPLLILATLATVIASQAVISGVFSLTRQAVRLGYLPPMRIIHTSEMESGQIYIPVINWTLYLAVVLVIIGFERSSNLAAAYGIAVTGTMVITSILFCTVAWKNWHWNRFLVVF…	ATGAGCACAGAGCATAAACAATATTTATCCGCGGTGACTTTGGCTGCAATCGGGGTCGTTTACGGTGATATTGGCACCAGCCCACTCTATACCTTGAGAGAGTGTTTTTCTGGTCATTATGGTTTTGATGTCCGACCCGATGTGGTGTTTGGTTTTTTATCGCTGATTTTCTGGATGCTAATTCTAGTCGTCTCGGTTAAATATCTGACCTATGTGATGCGGGCTGATAACGCGGGTGAAGGAGGGATTTTAACGTTGATGTCTTTGGCAGGGCGTAATACCTCTTCCAGAGCGACGTCTATCTTGGTGGTCCTTGGGCTAATTGGTGGCAGCTTCTTTTATGGTGAAGTGGTCATTACCCCGGCAATCTCGGTGATGTCAGCTATTGAAGGGTTGGAA…
WP_002214644.1	YPO0312	NC_003143.1:318433-320910	plsB	2	2	0	DSH008:A407T,OOH003:L220V	2478	0.000494850971	0.0007113482708	MSGWRKIYYKLLNLPLKLLVKSKVIPADPVSELGLDPSRPILYVLPYNSKADLLTLRAQCLAQDLPDPLIPLEIDGVQLPSHVFIENGPRVFRYYVPKQESVKLFHDYLDLHRNNPALDIQMLPVSVMFGRSPGREGHGTPHLRVLNGVQKFFAVLWLGRDSFVRFSTTVSLRRMASEHGTDKTIAHKLARVARMHFSRQRLAAVGPSLPARQDLFKKLLASKAIEKAVADEARSKKISHEKAQQNAITLMEEIAANFSYEAVRLSDRVLSWTWNRLYQGINVHNAERVRQLAQDGHEIVYVPCHRSHMDYLLLSYVLYHQGLVPPHIAAGINLNFWPAGPIFRRLGAFFIRRTFKGNKLYSTVFREYLGELFTRGYSVEYFVEGGRSRTGRLLEPKTG…	ATGTCAGGTTGGCGTAAAATATATTATAAGTTACTGAATTTACCACTCAAATTGTTGGTAAAAAGCAAGGTTATCCCTGCAGATCCGGTCTCTGAGCTAGGGCTAGACCCTTCTCGTCCTATTCTGTACGTTTTACCTTACAATTCTAAGGCTGATTTGCTGACGTTACGGGCACAGTGCTTGGCGCAAGATCTGCCCGATCCATTGATTCCATTGGAAATCGATGGCGTGCAATTGCCCAGCCATGTGTTTATCGAGAACGGGCCAAGAGTCTTTCGCTACTATGTTCCTAAACAAGAATCGGTGAAGCTATTCCACGATTATCTGGATTTACATCGTAATAATCCGGCGCTAGATATTCAGATGTTACCCGTTTCCGTGATGTTTGGCCGTTCCCCT…
WP_002210477.1	YPO0504	NC_003143.1:537027-538871	tssF	2	2	0	KZL002:G41C,KZL002:P343L	1845	0.0002101307042	0.0003860511658	MPNESFLALYNEELRYLREDGQRFAHMHPQVAQHLGLHADGVLDPFVERLLEGTAFLSSRIQQRLNNEHPEFALQMLGRLAPLWYTPLPSIATIAMVPDLTSPQWHSRVVLPKGSRVTLSDSSLNNRLANFSTGRTLKIQPLVIENAECASTPPAYLPLSVASQLQAGQAHLRLRLTTQGVASLSELDFAPMNLTLAGGIIQSNQLITTLLNNTLHIVLWANTDGKPLVKVLTKEHLRQGGLDEQEALLPVAISEMPGNRLLREYFAAPSRFFDLELHGLNDFLQQGDGIHTFEVLFVLDQRPLHLIDRVTGNDFRLFATPIINLFKRRCSPVLINGEHTEYPVIVDPLNPRLYEVHHVLGVNGLLSEGGSVQFSSLHGHARFDDDDKMAGYSIRRRRD…	ATGCCCAACGAAAGTTTTCTGGCTCTATACAACGAAGAGTTGCGTTATCTGCGTGAAGATGGGCAGCGCTTCGCTCATATGCATCCGCAAGTCGCCCAACACCTTGGGTTACATGCTGATGGTGTGCTCGATCCTTTCGTCGAACGGCTCCTTGAAGGCACCGCTTTCTTGAGTTCCCGTATCCAACAGCGTTTGAACAACGAGCATCCAGAGTTTGCTTTGCAAATGCTTGGGCGTTTGGCCCCACTTTGGTATACACCCCTGCCGTCGATTGCCACCATTGCCATGGTTCCGGATCTTACGTCACCGCAATGGCACTCGCGCGTCGTATTGCCTAAAGGTAGCCGCGTGACATTGAGTGACAGTTCGCTGAACAACCGGTTGGCGAATTTCTCTACT…
WP_002228103.1	YPO0539	NC_003143.1:584017-585744	ilvI	3	3	0	KZL002:G109C,ARK017:A266T,KZL002:S536F	1.73E+03	4.49E-06	4.95E-05	MEMLSGAEMVVRSLIDQGVKHVFGYPGGAVLDIYDALHTVGGIDHVLVRHEQGAVHMADGYARATGEVGVVLVTSGPGATNAITGIATAYMDSVPMVVLSGQVPSSLIGFDAFQECDMVGISRPVVKHSFLVKRTEDIPMVLKKAFYLASTGRPGPVVIDLPKDIVGPAVKMPYAYPEQVSLRSYNPTVQGHRGQIKRALQTIMAAKRPIMYVGGGAINAACHEELLILAEKLNLPVTSSLMGLGSFPGTHRQSVGMLGMHGTFEANMAMHNTDLIFAVGVRFDDRTTNNLAKYCPDATVLHIDIDPTSISKTVTADIPIVGDAKQVLTQMLDLLSQVGCTQDFDSLRDWWQSIEQWRTRNCLGYNKDSGKIKPQAVIEALHRLTKGDAYVTSDVGQHQ…	ATGGAGATGTTGTCAGGAGCCGAGATGGTGGTCCGATCGTTAATTGATCAGGGCGTTAAGCATGTATTCGGTTATCCCGGCGGGGCCGTACTTGATATTTACGATGCCCTGCACACGGTCGGAGGCATCGATCACGTGCTGGTGCGCCATGAACAAGGTGCGGTTCACATGGCCGATGGTTATGCGCGGGCAACGGGCGAGGTCGGTGTTGTACTGGTCACGTCTGGTCCTGGTGCAACCAATGCGATTACCGGTATTGCGACCGCCTATATGGATTCAGTGCCAATGGTGGTGCTTTCAGGCCAAGTGCCAAGCTCATTGATTGGTTTTGATGCCTTCCAAGAATGTGACATGGTGGGGATCTCCCGCCCAGTGGTCAAACATAGCTTCTTGGTTAAG…
WP_002210389.1	YPO0606	NC_003143.1:661725-664010	yapF	2	2	0	Gyvakarai1:M691I,ARS007:N517S	2286	0.0003918650356	0.0006008597213	MNNHKIWRLSAVAVALLISGNSYADQTLHFAQQPHNTGDHTVIAAPEVNNFSLADLTANAEGQAVDATNAGALSLRVEPTQGDAQANGVLVTSGTFTNQAQGSITVSASSQDQHAVASGLQATDAYWSTLRNQGSIRATSNSLHGSAEVYGIQAGLAFSDAAGDHYGDHMMLSNEGVMQVSATAEQDAFASGIYTNAGNGVVNNGRLDVSAHASAGDARATGLHTLSANPGVDPDPWNPANPTHLMSNNGSLSVTASGNNATASAISTEGEGVYIYNNGTLIVDAFSESAQGGASAYGIHVLNGSATINSSGRILATATGGSQQQAYEVMADGSVVNIERYTLALGNETPWAVSNGGSIVLGNGTQGADLVLMAGQASEGFAYGKEYSLDNLAYDTTSG…	ATGAATAACCATAAGATCTGGCGTTTATCCGCCGTTGCTGTTGCTTTACTGATTAGCGGTAATAGCTATGCCGATCAGACCCTCCACTTCGCTCAGCAACCGCATAACACGGGCGATCATACTGTGATCGCCGCACCAGAGGTCAATAACTTTTCATTGGCAGATCTGACCGCCAACGCAGAAGGGCAAGCAGTGGATGCGACCAACGCAGGCGCACTGTCGCTGCGGGTTGAACCCACTCAAGGTGACGCTCAGGCGAATGGCGTACTGGTCACCTCCGGCACCTTTACTAATCAGGCTCAGGGCTCGATCACCGTGAGTGCCAGCAGTCAGGATCAACATGCTGTTGCCAGCGGGTTGCAGGCAACGGATGCCTATTGGTCCACTCTGCGTAATCAG…
WP_002357277.1	YPO0686	NC_003143.1:748405-748878	.	2	2	0	1343UnTal85:V84I,RK1001:Q71*	4.74E+02	3.79E-06	4.95E-05	MMRDTILRLLPANRGSIAVEFTLIFILFIFMLLLVAETSRLFYTSANLDFALSEAAKTAKNRDAENVLSYQQLFEHNFNRQVTVLGSLINTAPSAELTVNFSHSVADLINGNSEENNHTLPLAHYQVRLHYQPIFLPFPQAWVNTLLSREVIFVQEK*	ATGATGAGAGATACAATATTACGTTTATTGCCGGCGAATAGAGGTTCTATTGCTGTTGAATTTACGTTAATTTTTATCCTTTTTATCTTTATGCTGCTATTGGTTGCTGAAACCTCTCGCTTGTTTTATACCTCGGCTAATCTTGATTTCGCATTATCTGAAGCAGCTAAAACCGCTAAAAATAGGGACGCCGAGAACGTACTCTCTTATCAACAACTTTTTGAGCACAATTTTAATCGACAAGTTACTGTTCTGGGATCATTGATTAATACCGCGCCCTCCGCAGAACTTACGGTTAATTTTAGTCACAGTGTTGCAGATCTTATTAATGGCAATAGTGAAGAAAATAATCACACTCTACCACTCGCCCACTATCAGGTTAGATTACATTACCAACCG…
WP_002211388.1	YPO0776	NC_003143.1:842803-848622	.	2	2	0	KZL002:Q1283H,KZL002:C595Y	5820	0.005523923731	0.006050011705	MNINLDSSSATQATDLLVNLEQQEVRFWLEGERIKFRAPEGVMTGAVMASLKALKPQLVAILAVREQQETLPIDTENRFVAFPLSHVQAAYFVGRQSVFEYGGVGCHGYFEILAPCWDKAKLECIWEQMIIRHDMLRAIITPNGEQRILPSVAPFVIEQVDVSSETVRQAMSHRVYQTDKWPLFDLKISHQNGKDCLHFSIDLLIADFLSVQILLAELFKGYLGQTFPAAPLTASFRDVICYERQQQSGRAYGDARQYWFSRLPTLPACPQLPTCVQLPTGSPSPAMQTNASEIPRFVRYRHQLAPSCWRRLQQGCQQQGVSPSAFLLTVFSEVIGRWSENRHFTLNLTVMNRPNIHKDIDKLVGDFTSVSLLEVDLRSPKTVYERVKQIQKQLWQDLE…	ATGAATATTAATCTAGATTCATCTTCAGCAACACAGGCCACCGATCTACTCGTGAACCTTGAACAACAGGAGGTTCGTTTCTGGTTAGAGGGTGAAAGGATCAAATTTCGTGCGCCAGAAGGGGTCATGACGGGGGCGGTGATGGCGTCCTTAAAAGCGCTGAAACCCCAGTTGGTGGCAATTTTAGCCGTGAGGGAGCAGCAAGAAACCCTGCCTATCGATACAGAAAACCGTTTTGTGGCTTTTCCGCTTAGCCATGTACAGGCTGCTTATTTTGTTGGGCGGCAGAGCGTGTTTGAATATGGCGGGGTTGGGTGTCATGGCTATTTTGAGATCCTCGCACCTTGTTGGGATAAGGCTAAGCTGGAATGCATCTGGGAACAGATGATTATTCGCCAT…	Siderophore
WP_002224905.1	YPO0947	NC_003143.1:1037479-1046811	.	2	2	0	KZL002:G2152S,KZL002:G1761C	9333	0.01951161326	0.02039850478	MPNGNEMAGFYIDKLSLSQRLSIVSETYDRVNKNNKKEKLKYSYDDIEMIKKRFVKYIDAQLYSLIREGLSVPATLTQEEKIKITDLAIDAALFNDYERFNELIIYISSLGISVTPPLPQEEGGSRLYIYFSGDIHAYMDVWRGDLLLGSGTELSDIQSITGLRFMIDMAESLKLNIINPADKAMVDLINHLRYEMISYASSFCATYSAERGGTVYLSSPDGLRINNYFWNSELPVLRALQKKGLIGDIRILHKPLEFYKDTPLDELGDLLTAKDISMTVEYQFLPVWLQEKLLVDIYQQWLDEEFQPSLLAVRKEIINTIDIDRHAPEVELLRYFLRKIHEQLDEITEFKVLKEAERIDSIKKKLAVGSEIESWLDNVPAIDVNERKIILESLLQKES…	ATGCCAAATGGAAACGAAATGGCTGGGTTTTATATAGATAAGCTGTCACTCTCTCAACGGCTTTCTATTGTTTCTGAAACATATGATCGGGTTAATAAAAACAATAAAAAAGAAAAATTAAAATACTCTTATGATGATATTGAAATGATCAAGAAAAGATTTGTTAAATATATCGACGCGCAACTTTACAGTTTAATTAGAGAAGGGTTATCTGTACCGGCCACTTTAACGCAAGAAGAAAAAATAAAAATTACTGACCTGGCAATTGATGCGGCTCTTTTCAATGACTATGAAAGATTCAATGAGTTAATTATATATATTAGTTCATTAGGTATATCTGTGACACCTCCACTACCACAAGAAGAGGGAGGGAGCAGATTGTATATCTACTTTAGTGGT…
WP_002211638.1	YPO1004	NC_003143.1:1119829-1130946	yapH	2	2	0	KZL002:G721R,VEL003:A2634V	11118	0.03051003608	0.03051003608	MNTIFKVIWNASLNVWVVVSELAKGRIKTKSSRNLISEGVLPKFEQSMVSKLFRKNLLALSLGSIVFLSTGPVFAADITVSTQAELSAALSNGTYDKIILGADITLIGSLTVNMTSNQVVIDGQGKFGLTVNNTTNYGLVVSSGSGTLTLQNMSKIDSANYYSMVVLNGANTAVNVIYNNIDFLGSSQLIYMGAYGAATNSIMTFGDILNDVVVNDRAQEIGEVNKLAFTGRFHVTHTGSSVTSFVSTGGANNTSTMDFASGADVKIDRTGSTGDLTSTGVNAFAYTFADGASFELIANQNVFSGTTTNRGLEIGSYNSIDGFGSGVKIVLQSRSDGSIISGNGIDNATTNAAGINNNASGDANVIYNLGTGSILKATNTGILATKNANNASDIYIRSA…	ATGAATACAATATTTAAAGTGATTTGGAATGCATCTTTGAATGTCTGGGTTGTGGTGAGTGAGCTGGCAAAAGGCCGGATAAAAACCAAGAGCAGTCGTAACTTGATATCAGAGGGTGTATTACCAAAATTTGAACAAAGTATGGTATCGAAACTGTTCAGAAAAAACCTTTTGGCCCTATCTCTGGGCAGTATTGTTTTTCTAAGCACCGGCCCTGTATTTGCTGCTGATATTACTGTCAGCACGCAGGCAGAGCTTTCTGCCGCGTTATCCAATGGTACTTATGACAAAATTATTTTAGGTGCTGACATTACGCTCATTGGGAGCCTGACCGTCAATATGACGAGTAATCAGGTTGTGATTGATGGCCAAGGAAAGTTTGGTCTAACCGTTAACAAT…
WP_002210726.1	YPO1113	NC_003143.1:1257007-1259814	sucA	2	2	0	KZL002:I245V,ARK017:E935K	2808	0.0007094855109	0.0009598921619	MQNGAMKAWLDSSYLAGANQSYIEQLYEDFLTDPGSVDDSWRSIFQQLPTTGVKPDQLHSQTREYFRRLAKDSTRYNSSINDPDIDAKQVKVLQLINAFRFRGHQHANLDPLGLWKQESVPDLDPSYHNLTEADFQNTFNVGSFAIGKETMKLADLYAALKQTYCGSVGAEYMHITNTEEKRWIQQRIESVVGKPTFSDAEKRRFLSELTAAEGLERYLGAKFPGAKRFSLEGGDSLVTMLKEMIRHAGKNGTREVVLGMAHRGRLNVLINVLGKKPEDLFDEFAGKHKEHLGTGDVKYHQGFSSDVETEGGLVHLALAFNPSHLEIVSPVVIGSVRARRDRLDEARSNMVLPITIHGDAAITGQGVVQETLNMSQARGYEVGGTVRIVINNQIGFTTS…	ATGCAGAACGGCGCAATGAAGGCCTGGCTGGATTCCTCCTATCTGGCGGGCGCGAACCAGTCCTACATAGAGCAGCTCTATGAAGACTTTTTAACTGATCCTGGTTCCGTTGATGATAGTTGGCGTTCAATTTTTCAACAGCTACCAACAACGGGTGTAAAACCTGATCAGCTCCACTCCCAAACGCGTGAGTATTTCCGTCGCCTGGCGAAGGATTCCACTCGTTATAACTCCTCTATCAATGATCCTGATATTGATGCCAAGCAAGTTAAGGTATTGCAGTTAATCAATGCCTTCCGCTTCCGTGGCCATCAGCATGCCAATCTTGACCCACTCGGTTTGTGGAAGCAGGAGTCTGTTCCAGACCTCGATCCTTCCTACCATAATCTGACCGAAGCT…
WP_002214197.1	YPO1170	NC_003143.1:1318286-1319134	.	2	2	0	KZL002:A35V,ARS007:M25L	8.49E+02	2.14E-05	8.21E-05	MLGFTALLGGSFIASATISNALPPMVITWLRYAIASLFFVVLLVSQGLLTLPHYRDLGRYTLISLPPLLYFACMIFSLQTTSAINSSALYTTVPLMSMVMSVVFLNAKSTWPVVAALLLGILGALLIIFKGDLSQVLRLSLMPSDYLFLFGCLGMALNPIVVKKLHRGEHALVLTGWSLICATLLLTVIIAYQLPEIEWRNISVITWSGVLYLATFATALSFFLFQKACIVLSPTKVSGYVYLIPLSVIVTNMMLGQTINWQEIASGAILVIIAMAILVKAK*	ATGTTGGGGTTTACCGCTCTACTTGGCGGTTCCTTTATTGCCAGCGCCACCATCAGCAACGCACTGCCACCAATGGTAATTACTTGGCTGAGATACGCTATTGCAAGCCTGTTTTTTGTTGTATTGCTGGTGAGTCAGGGTTTACTAACGTTACCTCATTACCGAGATTTGGGCCGTTATACTCTGATTAGCCTACCGCCGCTGCTCTATTTTGCCTGTATGATCTTTTCACTGCAGACAACCAGCGCGATAAATTCGAGTGCGTTATACACCACTGTGCCATTAATGAGCATGGTAATGAGTGTGGTGTTTTTGAACGCAAAATCGACGTGGCCTGTGGTAGCCGCATTATTGCTTGGAATTTTAGGGGCATTATTAATCATTTTTAAAGGTGACTTG…
WP_002211888.1	YPO1541	NC_003143.1:1756276-1757685	gndA	2	2	0	Gyvakarai1:D237N,DSH025:P306S	1.41E+03	9.56E-05	0.0002199746792	MSKQQIGVVGMAVMGRNLALNIESRGYSVSIFNRSSDKTDEVVAENPGKNLVPSYTVEEFVDSLEKPRRILLMVKAGEATDKTIASLTPHLDKGDILIDGGNTYYKDTIRRNRELSAQGFNFIGTGVSGGEEGALKGPSIMPGGQKEAYELVAPILEKIAARADDGDACVAYIGADGAGHYVKMVHNGIEYGDMQLIAEAYSLLKQSLGLSNEELASTFAEWNKGELNSYLIDITKDIFTKKDEDGNYLVDVILDEAANKGTGKWTSQSSLDLGEPLTLITESVFARYLSSLKDQRVAASKVLTGPKVQPFTGDKAEFIEKIRRALYLGKIVSYAQGFSQLKAASNENNWDLNYGEIAKIFRAGCIIRAQFLQKITDAYAENADIANLLLAPYFKQIAD…	ATGTCCAAACAACAGATCGGCGTTGTCGGTATGGCGGTGATGGGCCGTAACCTGGCGCTCAACATCGAAAGCCGTGGCTATTCCGTTTCTATTTTTAACCGTTCATCAGACAAAACCGACGAAGTGGTTGCCGAGAATCCAGGTAAGAATCTGGTGCCGAGTTATACCGTTGAAGAGTTTGTTGATTCACTGGAAAAACCGCGCCGTATCCTGCTGATGGTGAAAGCGGGTGAAGCAACAGATAAAACGATCGCTTCACTGACGCCGCATCTTGATAAAGGCGATATTCTGATTGATGGTGGCAATACTTATTACAAAGACACCATTCGTCGTAACCGTGAACTTTCTGCACAAGGCTTTAACTTTATCGGTACCGGCGTGTCTGGTGGTGAAGAGGGT…
WP_002218214.1	YPO1640	NC_003143.1:1865466-1866092	rluE	2	2	0	GRH001:Q169*,KZL002:E47K	6.27E+02	8.71E-06	5.01E-05	MNKFSVKNHKVNRFSTKAQARQSPPAAPRRVLLFNKPFDVLPQFTDESGRTTLQGFIPFKDVYAAGRLDRDSEGLLVLTNDGKLQARLTQPAQKTGKVYFVQVEGVPDNDALTQLKRGVTLKDGLTLPAGAELVAEPEWLWPRHPPIRERKTIPTSWLKITLYEGRNRQVRRMTAHVGFPTLRLIRFSMGNLSLGNLQPGEWKEITDV*	ATGAATAAATTCTCTGTTAAAAATCACAAAGTTAACCGATTCAGCACTAAGGCACAAGCCAGGCAGTCCCCCCCCGCTGCGCCACGGCGGGTATTGTTATTCAATAAACCTTTTGATGTATTACCGCAATTCACTGATGAGTCTGGACGCACCACTTTGCAGGGTTTCATCCCTTTTAAGGACGTTTATGCTGCTGGCCGGTTAGATCGCGATAGCGAGGGCTTATTGGTATTAACCAATGATGGCAAGTTGCAAGCCAGGCTCACGCAACCGGCGCAAAAAACAGGTAAAGTCTATTTTGTACAAGTAGAAGGGGTCCCTGACAACGATGCGCTCACACAGCTAAAACGAGGCGTAACGTTGAAAGATGGCCTGACGTTACCCGCAGGCGCGGAGTTA…
WP_002210878.1	YPO1673	NC_003143.1:1907134-1910010	.	2	2	0	Gyvakarai1:Q84*,RISE505:S200R	2877	0.000760730156	0.0009720440882	MEYWLLIFLLIFLFVIYMQISALSNSVKYIREEIGRLRNELAPRLPEPTVATVVATVKEEITPTNLADDVAASEVWTPDYATYQNYLLTKQQSQIKEMALAYAAKKEPARPIEYRIADRQVVLEPQDGAPQESPKMDAGPASGHPQKPDVWTKLENVLFSLKSPESFWKRIEQEFAARWMVWIGGMIMALGVIFLLKAGSEQGLFGPNLRIGTAIVLSVLMVVGGEWLRRSRFQLPLVNAGYIPAALSGAGILGLFASMLAAKYLYDMFPMPVLMLLLSLISLLAMVLALWQGPFMAALGLLGAYTVPLFVSTGSGNVTGLLAYLFLVSLASIGLMSRVYRHWLWLGAMVGNYLWLLVSLFIATSEHQLARSLFLLATTYGFLAWPHLGWALKSKIRFR…	ATGGAGTATTGGCTGTTAATTTTTTTACTTATCTTCTTGTTTGTCATCTATATGCAAATAAGTGCGTTATCCAACTCGGTAAAATATATACGAGAAGAGATAGGCAGGCTGCGCAATGAGCTTGCTCCACGCTTGCCTGAACCTACCGTGGCTACTGTTGTGGCCACTGTTAAGGAAGAGATCACGCCAACGAATTTGGCAGATGATGTGGCCGCATCCGAGGTATGGACCCCTGATTACGCAACCTATCAGAATTATCTACTCACCAAACAGCAAAGCCAGATTAAAGAGATGGCTCTAGCCTATGCCGCAAAAAAAGAACCCGCTCGGCCAATAGAATATAGGATTGCTGACCGTCAGGTGGTGCTTGAGCCACAGGATGGGGCTCCTCAAGAATCG…
WP_002212060.1	YPO1936	NC_003143.1:2193069-2194229	.	2	2	0	KZL002:S13P,KZL002:R262G	1.16E+03	5.40E-05	0.0001576100648	MNKIITDQRHQFSSRVNDLHPSPIREILSVIDRPGMISFAGGLPAVESFPHMSLEGMPQPMLQYGASEGELELRQQIAQNLCERGLSCTEEQVLIISGSQQGIDLVAKLFIDEGTPVAVESPTYLAALQVFRFFGAQFVAYDSTQPDIDKLRTEKPAFAYTIPTFQNPSGHCLDTEQRELLAKTCDDIMLPLFEDDPYHDLVYDPCERKPVCASLQRASWIYQGSFSKSLSPALRLGYLVASSELIPYLTRLKQAADLHSSRISQWLVLQQLRSPRHTEHMHELAAYYRTRRDAFEISLQRHFGSLATWKKPAGGLFFWLTLNRCIDTRQLLPKALASNIAFMPGESFLPHSSEGCGQLRLNFSHATEEQADVGLKILAGLVQEHA*	ATGAATAAAATTATAACGGATCAGCGTCACCAATTTTCCTCACGAGTGAATGACCTTCACCCGTCGCCAATTAGGGAAATACTGTCTGTCATTGATCGTCCGGGAATGATCTCGTTTGCCGGCGGATTACCCGCAGTAGAAAGTTTTCCTCATATGAGCCTTGAGGGAATGCCGCAGCCGATGCTACAATATGGCGCGAGTGAAGGGGAGCTGGAATTACGTCAACAGATTGCTCAAAATTTGTGTGAGCGAGGTTTATCCTGTACTGAGGAACAAGTCCTGATTATTTCAGGCTCACAGCAGGGCATTGATCTGGTCGCTAAGTTGTTTATTGACGAGGGAACCCCCGTCGCCGTTGAATCGCCTACCTATCTGGCTGCGTTACAGGTATTCCGTTTT…
WP_002211250.1	YPO2004	NC_003143.1:2276689-2277384	.	2	2	0	1343UnTal85:L89F,RISE509:S148Y	6.96E+02	1.19E-05	5.46E-05	MKAKYIFQVVQDMVMMIILLSLMGFHLWGESIHEWLGIAFLLIVLLHNGLNIHWIRKLAQGEYSAFRIVQVTVNIILALLFLFAIISGLMLSKHVLPDLPIHRSSDFVRKIHMTSVHWGQIFIAVHLGMHWKMLANFFCKIWRISPFSLLATRLMPAIFFSIVVYGVSVFMGRDLLPYLLIQVDFAFFDFEESTAFFYFDFFAITIFFAYLTRVLLWLFLLWGEKGKLRAC*	ATGAAAGCAAAATATATATTTCAGGTTGTACAGGATATGGTGATGATGATTATTCTGTTATCACTGATGGGGTTTCATCTGTGGGGAGAAAGTATCCATGAGTGGCTGGGTATCGCTTTCTTATTGATTGTCTTGCTCCATAACGGCCTGAACATTCACTGGATTAGAAAACTGGCTCAGGGAGAATATTCTGCTTTCCGCATTGTGCAAGTCACCGTAAATATCATACTGGCACTGTTATTTTTGTTTGCCATTATCAGCGGGTTGATGCTTTCAAAGCACGTATTACCCGATCTGCCGATTCACCGTTCTTCTGATTTTGTCAGAAAGATCCATATGACCAGTGTTCATTGGGGGCAAATTTTCATTGCCGTACATTTGGGCATGCACTGGAAAATG…	Putative membrane protein
WP_002227945.1	YPO2045	NC_003143.1:2318132-2322862	.	2	2	0	KZL002:R93*,KunilaII:G594S	4731	0.003114167801	0.003581292971	MKINKFKLSPAGKLTVILSLILTPITNSYSAEIEAAGNTYMRGNEHIPSVYNNPDGVSVINIAPPSEHGLSHNQYMEFHVNEHGVVFNNSLERVVKNGLTYDANLNLRGSPARVILNEVVGPNASVLAGHQDIVGIPADYILANANGISCQGCSFAPEFKNVTLAVGKVVTVRGDLRSIDTIGNANLLNVSNDRDDNNMADALTLIAPVISTNGHIKVKGDADFVVGQNMYHFMKDKTPEVEAGNSKIKTIDGYYLGSISANRINLVDTREDNNINLFGDVTAEETKVVTSGTLRLRAAEDGRQDITIKNGMNISANKIDTTREFTADEVKLFDIKENKVNKTIINAGRIDFVAVEDVKLAGTTILSNDDLSITAKSLHVDSHLIKHSQDTGVVVTHVN…	ATGAAAATAAATAAATTTAAACTTTCCCCAGCAGGAAAGTTGACGGTTATCTTATCTTTAATTCTTACTCCAATCACAAATAGCTATTCTGCTGAAATAGAAGCAGCGGGAAATACGTACATGAGGGGTAATGAACATATCCCAAGTGTTTATAATAATCCTGATGGTGTGAGTGTGATAAATATCGCTCCTCCGTCAGAGCATGGTCTCTCGCATAATCAATATATGGAATTTCATGTTAATGAACATGGGGTAGTGTTTAATAATTCACTTGAGCGAGTTGTAAAAAATGGATTGACTTATGATGCTAACCTTAATTTACGTGGCTCACCAGCACGTGTGATTTTAAATGAAGTGGTGGGGCCAAATGCTTCAGTATTGGCTGGGCACCAGGATATC…
WP_002210215.1	YPO2494	NC_003143.1:2802516-2804162	.	2	2	0	ARS007:G385S,ARS007:G259E	1647	0.0001508144293	0.0003153392612	MLNNPRKDIPLIVTSLLCIILIALAFSLFPQQSSQMAETIFSGVTRLLGSTIQILVLLGLILVLYIAVSKYGNIRLGEGKPEYRTIPWLFMFICAGLGSSTLYWGVMEWAYYYQTPGLNIAPKTPKALEYSVSYSFFHWGISAWATYALASLIMAYHFHVRKNKGLSLSGIISAITGVNPQGFWGRLVDLIFLIATIGALTISLVITAATFTRGLTALIGVPNNFAVQAGVMLVAAVIFSFSSYIGIDHGMQRLSKMVGWGAFGFAVLVLLVGPTEFIINNTINSIGLTTQNFLQMSLFTDPMGDGRFTRSWTVFYWLWWISYTPGVAMFVTRVSRGRKLKEVIWALLLGSSLGCWFFFGVLESYAIQQFISGALDVPLILNTQGGETAVQMLLSALPM…	ATGTTGAACAACCCGAGAAAAGATATACCGCTGATTGTCACCAGTTTGCTCTGCATCATTCTGATTGCTTTGGCATTCAGCTTATTTCCGCAGCAAAGCAGCCAAATGGCAGAGACCATTTTTAGTGGCGTTACCCGGCTACTGGGATCGACGATCCAAATATTAGTGCTGCTTGGCTTAATATTGGTACTTTATATCGCGGTGAGCAAATACGGCAATATTCGTCTGGGTGAGGGAAAGCCTGAGTATCGTACTATCCCATGGTTGTTTATGTTTATTTGCGCGGGACTTGGTTCATCAACCCTGTATTGGGGGGTGATGGAGTGGGCTTATTACTATCAGACACCGGGTCTGAATATTGCGCCAAAAACGCCGAAGGCACTGGAATACAGCGTCAGT…
WP_002212209.1	YPO2646	NC_003143.1:2972838-2974004	proW	2	2	0	1343UnTal85:A66E,KZL002:D41A	1.17E+03	5.48E-05	0.0001576100648	MSDQIQVNEQTVNNPWATDTATSVAPTVTDSAPQSLSAAADPWGASMAEGSNSVGSATHEAASQAAQNTDWLNSAPTPAPEHFSLMDPFQNTWIPLDSWVTQGIDWVVLHFRPLFQGIRVPVDFILSGFQTLLLGMPAPVAILVFALIAWQFSTLSMGAATLISLIAIGAIGAWSQAMVTLALVLTSLFFCILIGLPLGIWLARSNNAARIIRPLLDAMQTTPAFVYLVPIVMLFGIGNVPGVVVTIIFALPPIVRLTILGIKQVPEDLIEAAESFGANPRQLLFKVQLPLAMPTIMAGVNQTLMLALSMVVIASMIAVGGLGQMVLRGIGRLDMGLAAVGGVGIVILAIILDRLTQSLGRDRRSKGTGRWYTTGPVGLLTKPFCNSK*	ATGAGTGATCAAATTCAGGTGAACGAACAAACAGTCAATAATCCGTGGGCAACTGATACGGCAACATCAGTCGCTCCCACGGTTACCGATAGTGCACCTCAGAGCCTGTCAGCCGCTGCTGACCCATGGGGAGCAAGCATGGCCGAGGGAAGCAATAGCGTAGGGTCTGCAACGCATGAGGCGGCGTCTCAGGCCGCACAAAATACCGATTGGTTGAACAGCGCACCTACCCCAGCACCAGAGCATTTCAGCCTGATGGACCCGTTCCAGAATACGTGGATCCCACTGGACTCGTGGGTTACCCAAGGTATTGATTGGGTCGTTCTGCACTTTCGTCCGCTGTTTCAGGGGATCCGCGTACCGGTTGATTTTATCCTCAGCGGCTTTCAGACATTGTTA…
WP_002229547.1	YPO_RS22245	NC_003143.1:3375069-3375635	.	2	2	0	MIB054:G143R,MIB054:H144Y	5.67E+02	6.46E-06	4.95E-05	MGLNCFGISFSSPNITLDSDPTHQKLSKSGYHAIWKEWKENAVPGEGEQRGIAVERMKYCLKKNLTELNLNNLGLRSLPDILPPCTTLNVSNNYLTELPPLPANLTHLNLANNQLTKLSSHFPLPDNLTHLNLANNQLTELSGHFPLPDNLTHLDLANNQLTELSRYFPLPGNLTHLNLANNQLVAPP*	ATGGGTTTAAATTGTTTTGGTATCAGTTTTTCATCACCGAATATTACTTTAGATAGTGACCCTACTCACCAGAAATTGTCAAAATCTGGCTATCACGCTATATGGAAAGAGTGGAAAGAAAATGCAGTTCCCGGAGAAGGGGAACAGCGTGGTATTGCCGTAGAAAGAATGAAATATTGCCTGAAAAAAAACTTAACCGAGCTCAACCTCAACAATCTTGGTTTACGTTCATTGCCCGATATTTTACCCCCTTGTACCACACTGAACGTCTCAAATAATTATCTAACTGAACTGCCGCCGTTGCCAGCTAATCTGACACATCTCAATTTAGCCAATAATCAATTAACTAAGCTCTCCAGCCATTTTCCACTGCCCGATAATTTGACCCACCTCAATTTA…	Homologous with yopM
WP_002209276.1	YPO3473	NC_003143.1:3879515-3880738	.	2	2	0	KZL002:G146S,ARS007:D263Y	1.22E+03	6.31E-05	0.0001612313653	MMLNSGAKNLLLTILLGTSPFIYAAESHPLLLKMDDINYSIEQIKQNNPLYEKSYKNLMAKADKALKKPLYSVMDKSLLAASGDKHDYYSFPPYWWPDPSKKDGMPYLRKDGETNPAANSDATDKKRMNSFSEDVYYLALAYSFTGKPEYAQKAHEQLVNWFVNPETKMNPNLQYAQAIPGINEGRGIGLIDSRALVDVIDAVELIRPANVLSDNDYQAIKSWYGDFYQWMTTSQNGFEEDNWHNNHGTYFDMQAASFALFSDQKAAAQKRLEITQLRRIPSHFDMQGRQNAELERTRPWHYSNFHLEAYNKLGRLGEVGEKDIWDFSLDEHSLKKGYQYVAGFINTDQAWPYKDLDGVQDKKALVNMITAARAYPADVEFQQKAQYLIAKYPDTVEIL…	ATGATGCTAAACTCTGGTGCTAAAAACCTATTACTGACTATTCTGTTGGGTACATCTCCCTTTATTTATGCTGCAGAAAGTCATCCGTTGTTATTAAAAATGGACGATATTAACTACAGCATTGAACAGATTAAACAAAACAACCCGTTATATGAAAAATCTTATAAAAATCTGATGGCTAAGGCCGACAAGGCACTAAAAAAACCACTGTACTCCGTCATGGATAAAAGCCTCTTGGCCGCCAGTGGTGATAAACACGACTATTACAGCTTCCCACCTTATTGGTGGCCAGATCCAAGCAAGAAAGACGGTATGCCTTATTTACGTAAGGATGGGGAAACAAATCCTGCGGCCAACAGTGATGCCACCGATAAAAAGCGCATGAACAGCTTCAGTGAA…
WP_002210160.1	YPO3530	NC_003143.1:3941938-3943908	.	2	2	0	KLE031:G304D,DSH008:A526E	1.97E+03	2.55E-04	0.0004185080954	MEKAMFKRPLTLSLLASLIAVATSLSAATVDLRVLETTDLHSNMMDFDYYKDKPTEKFGLVRTASLIIAARQQATNSVLVDNGDVIQGSPLGDYIAAKGLNDGEIHPVYKAMNTLDYAVGNIGNHEFNYGLDYLKKSLAGAKFPYVNANVIDVKTGKPLFQPYLIIDTPVKDRDGKSHNLRIGYIGFVPPQVMIWDKANLSGKVTVNDITETAKKWVPEMREQGADLVVAIPHSGLSSDPYKTMAENSVYYLSQVPGIDAIMFGHAHGVFPSKDFAAIKGADITQGTLNGIPAVMPGQWGDHLGVVDFVLNNDQGKWQVIDAKAEARPIYDKTAQKSLAAENAKLVEVLAVDHQSTRDFVSQPIGKASDNMYSYLALIQDDPTVQIVNNAQRAYTEHFI…	ATGGAGAAAGCCATGTTCAAGCGTCCGCTGACGTTATCCCTCCTTGCCAGCCTGATTGCTGTCGCGACATCACTGTCTGCTGCCACTGTTGATTTACGAGTATTGGAAACCACCGACCTACACAGCAACATGATGGATTTTGATTACTACAAAGATAAACCCACGGAAAAATTCGGGCTGGTACGCACTGCCAGCTTGATTATCGCAGCCCGGCAACAAGCCACTAACAGCGTGCTGGTGGATAACGGTGACGTGATCCAGGGGAGTCCGCTTGGTGATTATATCGCGGCTAAAGGGTTAAACGACGGAGAGATTCACCCAGTCTATAAAGCGATGAACACGCTGGATTATGCGGTCGGCAATATCGGTAACCATGAGTTTAACTATGGGCTGGACTAC…
WP_002211776.1	YPMT1.11c	NC_003134.1:13719-18296	.	2	2	0	RISE505:V564A,OOH003:G394S	4578	0.002840975315	0.003439075381	MSQNVEFILSLEDKQFTASIDRAGKLLTRFGEQATKPAQKINNLERSLGSVSRIIGVLESKLDVTAEKLQDVAAGFELVSDVSRKTRGSITSLNSGLKTLIERVDTTTSSVNKLTTSLRKVQSELNEFSDWATFAGKSASRFGTEVKEASASVSGMNTRLNTTTKRLSNWGVTTSQAAEGLKKVRDQMDAVIGRQQLISKPVRVRTSSYGDGGGNGGGGRHSGSYGHGGRSAESGVFSGLRGNIFLLGEIGDAARTVTDILFGWQKPIIEAASEMERMRVMLRGLNKDKANPGKAAAEDMQYIVDMAQNAPFAMQALTDSFVKFRSAGLDPTDGSLKALVDSVARFGGDSELLKRAAVAVQQMSGKGVVSMEELRQQLGEAVPNAMKAMADAAGITMGE…	ATGTCACAAAACGTAGAGTTTATCCTGTCGCTGGAAGACAAGCAGTTTACAGCGTCAATCGACCGGGCGGGTAAGCTACTTACCAGATTCGGGGAGCAGGCCACAAAGCCAGCTCAGAAAATTAACAATCTGGAACGCTCGTTGGGTTCGGTCTCCCGCATCATCGGCGTTCTGGAGTCCAAGCTCGATGTCACGGCAGAAAAACTACAGGATGTAGCTGCCGGCTTCGAGCTTGTGTCTGATGTTTCGCGCAAGACGCGAGGCAGCATTACCAGCCTCAACTCAGGTCTCAAAACCCTGATTGAGCGCGTCGACACAACCACCTCATCCGTTAATAAGCTCACCACATCGCTGCGCAAGGTTCAGTCTGAACTCAATGAGTTTTCCGATTGGGCAACG…
